# Tissue-Specific Alteration of Metabolic Pathways Influences Glycemic Regulation

**DOI:** 10.1101/790618

**Authors:** Natasha H. J. Ng, Sara M. Willems, Juan Fernandez, Rebecca S. Fine, Eleanor Wheeler, Jennifer Wessel, Hidetoshi Kitajima, Gaelle Marenne, Jana K. Rundle, Xueling Sim, Hanieh Yeghootkar, Nicola L. Beer, Anne Raimondo, Andrei I. Tarasov, Soren K. Thomsen, Martijn van de Bunt, Shuai Wang, Sai Chen, Yuning Chen, Yii-Der Ida Chen, Hugoline G. de Haan, Niels Grarup, Ruifang Li-Gao, Tibor V. Varga, Jennifer L Asimit, Shuang Feng, Rona J. Strawbridge, Erica L. Kleinbrink, Tarunveer S. Ahluwalia, Ping An, Emil V. Appel, Dan E Arking, Juha Auvinen, Lawrence F. Bielak, Nathan A. Bihlmeyer, Jette Bork-Jensen, Jennifer A. Brody, Archie Campbell, Audrey Y Chu, Gail Davies, Ayse Demirkan, James S. Floyd, Franco Giulianini, Xiuqing Guo, Stefan Gustafsson, Benoit Hastoy, Anne U. Jackson, Johanna Jakobsdottir, Marjo-Riitta Jarvelin, Richard A. Jensen, Stavroula Kanoni, Sirkka Keinanen-Kiukaanniemi, Jin Li, Man Li, Kurt Lohman, Yingchang Lu, Jian’an Luan, Alisa K. Manning, Jonathan Marten, Carola Marzi, Karina Meidtner, Dennis O. Mook-Kanamori, Taulant Muka, Giorgio Pistis, Bram Prins, Kenneth M. Rice, Neil Robertson, Serena Sanna, Yuan Shi, Albert Vernon Smith, Jennifer A. Smith, Lorraine Southam, Heather M. Stringham, Salman M. Tajuddin, Vinicius Tragante, Sander W. van der Laan, Helen R. Warren, Jie Yao, Andrianos M. Yiorkas, Weihua Zhang, Wei Zhao, Emma Ahlqvist, Mariaelisa Graff, Heather M. Highland, Anne E Justice, Ken Sin Lo, Eirini Marouli, Carolina Medina-Gomez, Saima Afaq, Wesam A Alhejily, Najaf Amin, Folkert W. Asselbergs, Lori L. Bonnycastle, Michiel L. Bots, Ivan Brandslund, Ji Chen, Cramer Christensen, John Danesh, Renée de Mutsert, Abbas Dehghan, Tapani Ebeling, Paul Elliott, EPIC-InterAct Consortium, Aliki-Eleni Farmaki, Jessica D. Faul, Paul W. Franks, Steve Franks, Andreas Fritsche, Anette P. Gjesing, Mark O. Goodarzi, Vilmundur Gudnason, Göran Hallmans, Tamara B. Harris, Karl-Heinz Herzig, Marie-France Hivert, Jan-Håkan Jansson, Min A Jhun, Torben Jørgensen, Marit E. Jørgensen, Pekka Jousilahti, Eero Kajantie, Maria Karaleftheri, Sharon L.R. Kardia, Leena Kinnunen, Heikki A. Koistinen, Pirjo Komulainen, Peter Kovacs, Johanna Kuusisto, Markku Laakso, Leslie A. Lange, Lenore J. Launer, Jung-Jin Lee, Aaron Leong, Jaana Lindström, Jocelyn E. Manning Fox, Satu Männistö, Nisa M Maruthur, Leena Moilanen, Antonella Mulas, Mike A. Nalls, Matthew Neville, James S. Pankow, Alison Pattie, Eva R.B. Petersen, Hannu Puolijoki, Asif Rasheed, Paul Redmond, Frida Renström, Michael Roden, Danish Saleheen, Juha Saltevo, Kai Savonen, Sylvain Sebert, Tea Skaaby, Kerrin S Small, Alena Stančáková, Jakob Stokholm, Konstantin Strauch, E-Shyong Tai, Kent D. Taylor, Betina H. Thuesen, Anke Tönjes, Emmanouil Tsafantakis, Tiinamaija Tuomi, Jaakko Tuomilehto, Understanding Society Scientific Group, Matti Uusitupa, Marja Vääräsmäki, Ilonca Vaartjes, Magdalena Zoledziewska, Goncalo Abecasis, Beverley Balkau, Hans Bisgaard, Alexandra I. Blakemore, Matthias Blüher, Heiner Boeing, Eric Boerwinkle, Klaus Bønnelykke, Erwin P. Bottinger, Mark J. Caulfield, John C Chambers, Daniel I Chasman, Ching-Yu Cheng, Anne Clark, Francis S. Collins, Josef Coresh, Francesco Cucca, Gert J. de Borst, Ian J. Deary, George Dedoussis, Panos Deloukas, Hester M. den Ruijter, Josée Dupuis, Michele K. Evans, Ele Ferrannini, Oscar H Franco, Harald Grallert, Leif Groop, Torben Hansen, Andrew T. Hattersley, Caroline Hayward, Joel N. Hirschhorn, Arfan Ikram, Erik Ingelsson, Fredrik Karpe, Kay-Tee Kaw, Wieland Kiess, Jaspal S Kooner, Antje Körner, Timo Lakka, Claudia Langenberg, Lars Lind, Cecilia M Lindgren, Allan Linneberg, Leonard Lipovich, Ching-Ti Liu, Jun Liu, Yongmei Liu, Ruth J.F. Loos, Patrick E. MacDonald, Karen L. Mohlke, Andrew D Morris, Patricia B. Munroe, Alison Murray, Sandosh Padmanabhan, Colin N A Palmer, Gerard Pasterkamp, Oluf Pedersen, Patricia A. Peyser, Ozren Polasek, David Porteous, Michael A. Province, Bruce M Psaty, Rainer Rauramaa, Paul M Ridker, Olov Rolandsson, Patrik Rorsman, Frits R. Rosendaal, Igor Rudan, Veikko Salomaa, Matthias B. Schulze, Robert Sladek, Blair H Smith, Timothy D Spector, John M. Starr, Michael Stumvoll, Cornelia M van Duijn, Mark Walker, Nick J. Wareham, David R. Weir, James G. Wilson, Tien Yin Wong, Eleftheria Zeggini, Alan B. Zonderman, Jerome I. Rotter, Andrew P. Morris, Michael Boehnke, Jose Florez, Mark I McCarthy, James B Meigs, Anubha Mahajan, Robert A. Scott, Anna L Gloyn, Inês Barroso

## Abstract

Metabolic dysregulation in multiple tissues alters glucose homeostasis and influences risk for type 2 diabetes (T2D). To identify pathways and tissues influencing T2D-relevant glycemic traits (fasting glucose [FG], fasting insulin [FI], two-hour glucose [2hGlu] and glycated hemoglobin [HbA1c]), we investigated associations of exome-array variants in up to 144,060 individuals without diabetes of multiple ancestries. Single-variant analyses identified novel associations at 21 coding variants in 18 novel loci, whilst gene-based tests revealed signals at two genes, *TF* (HbA1c) and *G6PC* (FG, FI). Pathway and tissue enrichment analyses of trait-associated transcripts confirmed the importance of liver and kidney for FI and pancreatic islets for FG regulation, implicated adipose tissue in FI and the gut in 2hGlu, and suggested a role for the non-endocrine pancreas in glucose homeostasis. Functional studies demonstrated that a novel FG/FI association at the liver-enriched *G6PC* transcript was driven by multiple rare loss-of-function variants. The FG/HbA1c-associated, islet-specific *G6PC2* transcript also contained multiple rare functional variants, including two alleles within the same codon with divergent effects on glucose levels. Our findings highlight the value of integrating genomic and functional data to maximize biological inference.

**Highlights:**

- 23 novel coding variant associations (single-point and gene-based) for glycemic traits
- 51 effector transcripts highlighted different pathway/tissue signatures for each trait
- The exocrine pancreas and gut influence fasting and 2h glucose, respectively
- Multiple variants in liver-enriched G6PC and islet-specific G6PC2 influence glycemia
