## Supplemental Table 3 for "Tissue-Specific Alteration of Metabolic Pathways Influences Glycemic Regulation"

### Sheet: Table S3
Table S3. Coding variant associations in known glycaemic trait loci with conditional results on established signals where available
Related to Table 1
*proxy for GWAS index used: rs17271305 proxy for rs1436958 (r2=0.967)
Trait	Locus	Variant	SNP	Consequence	Gene	Chr	Position	N	Alleles (Effect/ Other)	Effect Allele Frequency	Effect (unconditioned)	P (unconditioned)	Effect conditional on GWAS index	P conditional on GWAS index	Effect conditional on lead coding	P conditional on lead coding	Effect conditional on PTV	P conditional on PTV	Notes
Fasting Glucose (FG)
	GCKR	lead coding	rs1260326	missense, splice region	GCKR	2	27730940	129588	C/T	0.630579	0.0292104	6.362e-48	0.0354929	4.53e-08			NA	NA
		GWAS index	rs780094	intron	GCKR	2	27741237	122573	C/T	0.632647	0.0280708	1.62e-42			0.0033642	0.653	NA	NA
	G6PC2	lead coding	rs2232323	missense	G6PC2	2	169764141	123981	C/A	0.00630742	-0.128767	1.047e-28	-0.080232	1.19e-11			-0.129352	6.06702e-29
		PTV	rs146779637	stop gained	G6PC2	2	169764368	127278	T/C	0.00235705	-0.137876	1.784e-12	-0.0947292	1.96508e-06	-0.140548	6.37131e-13
		GWAS index	rs560887	intron	G6PC2	2	169763148	117156	C/T	0.721201	0.0789318	2.1e-293			0.0770609	2.08501e-274	0.0782877	1.96874e-287
	SLC2A2	lead coding	rs5400	missense	SLC2A2	3	170732300	129591	A/G	0.160709	-0.0217993	2.135e-17	-0.0282074	0.00341			NA	NA
		GWAS index	rs11920090	intron	SLC2A2	3	170717521	124111	A/T	0.153548	-0.0208156	2.883e-15			0.0060279	0.668	NA	NA
	PCSK1	lead coding	rs6235	missense	PCSK1	5	95728898	123560	G/C	0.264463	-0.0215181	9.221e-24	-0.01808	7.7e-08			NA	NA
		GWAS index	rs4869272	intron	RP11-254I22.1	5	95539448	129638	T/C	0.694206	0.0183362	1.581e-19			0.00737728	0.0209	NA	NA
	RREB1	lead coding	rs35742417	missense	RREB1	6	7247344	129577	A/C	0.182714	-0.0190843	1.265e-16	NA	NA			NA	NA
		GWAS index	NA	NA	NA	NA	NA	NA	NA	NA	NA	NA			NA	NA	NA	NA	No good proxy for GWAS index variant on exome chip
	GLP1R	lead coding	rs10305492	missense	GLP1R	6	39046794	129601	A/G	0.0142862	-0.0798254	2.365e-25	NA	NA			NA	NA
		GWAS index	NA	NA	NA	NA	NA	NA	NA	NA	NA	NA			NA	NA	NA	NA	Known index variant (from exome chip analyses by Wessel et al., 2015) is the above missense variant
	SLC30A8	lead coding	rs13266634	missense	SLC30A8	8	118184783	129614	T/C	0.304874	-0.0288197	1.63e-46	-0.0139637	0.337			NA	NA
		GWAS index	rs11558471	3' UTR	SLC30A8	8	118185733	129622	G/A	0.311421	-0.0289608	1.995e-47			-0.0478851	0.00278	NA	NA
	IKBKAP	lead coding	rs17853166	missense	IKBKAP	9	111679940	129640	C/T	0.0261378	-0.0368108	4.823e-11	-0.0457247	0.113804			NA	NA
		GWAS index	rs16913693	intron	IKBKAP	9	111680359	124515	G/T	0.0466972	-0.025	1.15e-07			-0.00147985	0.703807	NA	NA
	GPSM1	lead coding	rs60980157	missense	GPSM1	9	139235415	110915	T/C	0.254077	-0.0137414	2.346e-09	-0.0126149	0.000263			NA	NA
		GWAS index	rs3829109	intron	DNLZ	9	139256766	114485	A/G	0.281054	-0.01012	6.55e-06			-0.00024761	0.97	NA	NA
	MADD	lead coding	rs2167079	missense	ACP2	11	47270255	129580	T/C	0.34001	0.0157045	7.986e-15	0.00966358	6.36e-06			0.0138558	1.35e-11
		PTV	rs35233100	stop gained	MADD	11	47306630	126231	T/C	0.0539408	-0.0291888	1.463e-12	-0.0161137	0.000229	-0.0249865	1.95e-09
		GWAS index	rs7944584	intron	MADD	11	47336320	116561	T/A	0.2367	-0.0235283	5.715e-23			-0.0199583	1.36e-14	-0.0206608	6.77e-15
	ARAP1	lead coding	rs56200889	missense	ARAP1	11	72408055	122674	C/G	0.27	-0.0160551	1.79e-14	-0.00439943	0.0757			NA	NA
		GWAS index	rs11603334	5' UTR	ARAP1	11	72432985	129641	A/	0.158831	-0.024911	7.434e-23			-0.0228817	4.82e-11	NA	NA
	ZHX3	lead coding	rs17265513	missense	ZHX3	20	39832628	126253	C/T	0.188289	0.0163686	2.594e-10	0.0188293	7.47695e-05			NA	NA
		Proxy of GWAS index	rs2228246	missense	PLCG1	20	39792063	127430	G/A	0.168893	0.0114706	1.17549e-05			-0.0064146	0.300682	NA	NA	For ZHX3, rs2228246 (chr20:39792063) is a good proxy of the GWAS index (rs6072275, chr20:39743905), R2 of both SNVs are: R2=0.8613 in All ancestries, R2=0.9709 in Europeans in 1000G Phase 3.
Fasting Insulin (FI)
	GCKR	lead coding	rs1260326	missense, splice region	GCKR	2	27730940	104076	C/T	0.626398	0.0243511	5.554e-32	0.0884583	2.21459e-10			NA	NA
		GWAS index	rs780094	intron	GCKR	2	27741237	97946	C/T	0.627591	0.0218758	5.993e-25			-0.032727	0.077946	NA	NA
	COBLL1	lead coding	rs7607980	missense	COBLL1	2	165551201	97817	C/T	0.127549	-0.031956	1.297e-24	NA	NA			NA	NA
		GWAS index	NA	NA	NA	NA	NA	NA	NA	NA	NA	NA			NA	NA	NA	NA	Known index variant is the above missense variant
	PPARG	lead coding	rs1801282	missense	PPARG	3	12393125	98631	G/C	0.117362	-0.0308757	3.497e-23	NA	NA			NA	NA
		GWAS index	NA	NA	NA	NA	NA	NA	NA	NA	NA	NA			NA	NA	NA	NA	Known index variant is the above missense variant
2hGlu
	GCKR	lead coding	rs1260326	missense, splice region	GCKR	2	27730940	57813	C/T	0.618425	-0.0688579	4.483e-15	NA	NA			NA	NA
		GWAS index	NA	NA	NA	NA	NA	NA	NA	NA	NA	NA			NA	NA	NA	NA	Known index variant is the above missense variant
	ERAP2	lead coding	rs2549782	missense	ERAP2	5	96231000	57836	T/G	0.518846	-0.0547643	6.807e-10	0.0849971	0.434885			NA	NA
		GWAS index	rs1019503	3' UTR	ERAP2	5	96254817	57849	A/G	0.485721	0.055467	3.157e-10			0.263297	0.0195531	NA	NA
	VPS13C/C2CD4A/C2CD4B	lead coding	rs3784634	missense	VPS13C	15	62259637	37217	T/C	0.539861	-0.0694069	6.396e-10	-0.0617729	0.0413516			NA	NA
		GWAS index*	rs17271305	intron	VPS13C	15	62332980	45858	G/A	0.419436	0.0599347	1.06812e-09			0.0205926	0.105859	NA	NA
	GIPR	lead coding	rs1800437	missense	GIPR	19	46181392	56252	C/G	0.216552	0.103461	2.586e-23	NA	NA			NA	NA
		GWAS index	NA	NA	NA	NA	NA	NA	NA	NA	NA	NA			NA	NA	NA	NA	No good proxy for GWAS index variant on exome chip
HbA1c
	CERS2	lead coding	rs267738	missense	CERS2	1	150940625	144043	G/T	0.186264	-0.00970595	6.955e-10	NA	NA			NA	NA
		GWAS index	NA	NA	NA	NA	NA	NA	NA	NA	NA	NA			NA	NA	NA	NA	Known index variant is the above missense variant
	SPTA1	lead coding	rs857725	missense	SPTA1	1	158607935	143956	G/T	0.26174	0.0215386	1.562e-50	0.0161759	0.00032887			0.020616	6.62611e-37
		PTV	rs863362	stop gained	OR10X1	1	158549492	114945	T/C	0.464753	0.0110943	6.761e-15	0.00292868	0.0730276	0.0019266	0.189948
		GWAS index	rs857721	intron	SPTA1	1	158612548	135576	A/T	0.261901	0.0219482	6.775e-49			0.0121234	1	0.0207968	1.87578e-35	Both the lead coding SNP and lead from MAGIC unpublished rs857721 have r2=1 with rs2779116 from Soranzo et al., 2010
	ATAD2B	lead coding	rs11887523	missense	MFSD2B	2	24236236	122060	A/G	0.00662379	-0.0722154	1.439e-12	NA	NA	NA	NA	NA	NA
		GWAS index	NA	NA	NA	NA	NA	NA	NA	NA	NA	NA			NA	NA	NA	NA	No suitable proxy for GWAS index rs17509001 (ATAD2B)
	G6PC2	lead coding	rs2232323	missense	G6PC2	2	169764141	144038	C/A	0.00717519	-0.0533041	3.25e-13	-0.0336425	8.1522e-06			-0.0533041	3.2499e-13
		PTV	rs146779637	stop gained	G6PC2	2	169764368	141728	T/C	0.00234252	-0.0738555	4.584e-10	-0.0548066	3.35882e-06	-0.0747531	2.65803e-10
		GWAS index	rs560887	intron	G6PC2	2	169763148	132826	C/T	0.729703	0.0329866	1.31e-116			0.0321873	1.20886e-109	0.0329866	1.31333e-116
	USP4	lead coding	rs35726701	missense	RNF123	3	49740895	131203	G/A	0.0187077	0.0254568	4.188e-08	NA	NA			NA	NA
		GWAS index	NA	NA	NA	NA	NA	NA	NA	NA	NA	NA			NA	NA	NA	NA	No suitable proxy for GWAS index rs8192675 (SLC2A2)
	SLC2A2	lead coding	rs5400	missense	SLC2A2	3	170732300	144012	A/G	0.153046	-0.0125343	2.274e-13	NA	NA			NA	NA
		GWAS index	NA	NA	NA	NA	NA	NA	NA	NA	NA	NA			NA	NA	NA	NA	No suitable proxy for GWAS index rs8192675 (SLC2A2)
	FREM3	lead coding	rs7683365	missense	GYPB	4	144920596	45191	A/G	0.311799	0.0116387	1.613e-08	0.00380677	0.584214			NA	NA
		Proxy of GWAS index	rs1545437	upstream gene variant	RP13-578N3.3 (Clone_based_vega_gene)	4	144617842	144020	T/G	0.316414	0.0130704	7.207e-24			0.0132054	6.88586e-17	NA	NA
	HFE, HIST1H4A	lead coding, GWAS index (1)	rs1800562	missense	HFE	6	26093141	138093	A/G	0.0507375	-0.0420187	3.303e-47	See below
		coding (2)
		GWAS index (2)	rs198846	downstream gene variant	HIST1H4C/HIST1H1T	6	26107463	143984	G/A	0.857908	0.0218304	1.123e-32
	ANK1	lead coding	rs34664882	missense	ANK1	8	41543675	144034	A/G	0.0261813	-0.0485477	2.425e-39	See below
		GWAS index (1)	rs4737009	intron	ANK1	8	41630405	105081	A/G	0.250716	0.0229746	1.489e-44
		GWAS index (2)	rs6474359	intron	ANK1	8	41549194	144048	C/T	0.0470364	-0.0344805	7.843e-25
		GWAS index (1) & (2)	rs4737009 + rs6474359		ANK1	8
	SLC30A8	lead coding	rs13266634	missense	SLC30A8	8	118184783	143982	T/C	0.299881	-0.0153329	8.503e-28	-0.01173	0.0137886			NA	NA
		GWAS index	rs11558471	3' UTR	SLC30A8	8	118185733	144014	G/A	0.30714	-0.0149981	5.031e-27			-0.00227221	0.643063	NA	NA
	HK1	lead coding	rs906220	missense	HK1	10	71060610	94970	G/A	0.91551	0.024675	2.157e-21	NA	NA			NA	NA
		GWAS index	NA	NA	NA	NA	NA	NA	NA	NA	NA	NA			NA	NA	NA	NA	No suitable proxy for GWAS index rs16926246 (HK1)
	SENP1	lead coding	rs2732481	missense	ZNF641	12	48736985	142280	G/T	0.315097	-0.00906605	2.07e-11	NA	NA	NA	NA	NA	NA
		GWAS index	NA	NA	NA	NA	NA	NA	NA	NA	NA	NA			NA	NA	NA	NA	No suitable proxy for GWAS index rs2408955 (SENP1)
	ATXN2	lead coding	rs3184504	missense	SH2B3	12	111884608	138551	C/T	0.566651	0.0072461	5.983e-08	NA	NA			NA	NA
		GWAS index	NA	NA	NA	NA	NA	NA	NA	NA	NA	NA			NA	NA	NA	NA	One SNP in the region. Lead coding is in high LD with GWAS index rs10774625 (ATXN2), r2=0.949 in Europeans in 1000G phase 3
	ATP11A,TUBGCP3	lead coding	COSM147717	missense	ATP11A	13	113479820	144022	G/A	0.74774	0.00948855	3.771e-12	0.00845396	6.51877e-10			NA	NA
		GWAS index	rs7998202	intron	C13orf35	13	113331868	127491	G/A	0.142641	0.0148776	1.826e-16			0.013888	1.97677e-14	NA	NA
	CDT1	lead coding	rs201226914	missense	PIEZO1	16	88798919	144024	T/G	0.00150669	-0.158961	4.422e-26	-0.152874	3.03206e-24			NA	NA
		GWAS index	rs837763	upstream gene variant	PIEZO1	16	88853729	117118	T/C	0.562736	0.0162903	1.463e-32			0.0158011	1.04207e-30	NA	NA
	TMC6	lead coding	rs2748427	missense	TMC6	17	76121864	132326	G/A	0.232702	0.0269343	8.556e-70					NA	NA
		GWAS index	NA	NA	NA	NA	NA	NA	NA	NA	NA	NA			NA	NA	NA	NA	No suitable proxy for GWAS index rs2073285 (TMC6)
	FN3K, FN3KRP	lead coding	rs7225887	missense	B3GNTL1	17	80904844	125749	T/C	0.211028	-0.0154218	5.731e-22	-0.0067954	3.23028e-05			NA	NA
		GWAS index	rs1046896	3' UTR	FN3KRP	17	80685533	142379	T/C	0.315113	0.0315268	3.26e-115			0.0301208	3.30485e-99	NA	NA
	TMPRSS6	lead coding	rs855791	missense	TMPRSS6	22	37462936	143907	G/A	0.57721	-0.0188614	9.455e-51	-0.0118288	7.08375e-07			NA	NA	GWAS from Wheeler et al., 2015. Lead coding, rs855791, is the lead SNP from Soranzo et al., 2010. r2=0.942 between rs855791 and rs4820268 in Europeans in 1000G Phase 3
		GWAS index	rs4820268	synonymous variant	TMPRSS6	22	37469591	144006	A/G	0.544234	-0.0179978	3.44e-46			-0.00718306	0.00916399	NA	NA
	G6PD	lead coding	rs1050828	missense	G6PD	X	153764217	112209	T/C	0.00734344	-0.334488	7.41e-322	NA	NA			-0.354239	1.25982e-268
		PTV	rs2229241	splice acceptor variant, NMD transcript variant	RENBP	X	153208488	95622	C/T	0.0117442	-0.122844	1.138e-62	NA	NA	0.0124781	0.15291
		GWAS index	NA	NA	NA	NA	NA	NA	NA	NA	NA	NA			NA	NA	NA	NA	GWAS index is the lead coding variant
Trait	Locus	Variant	SNP	Consequence	Gene	Chr	Position	N	Alleles (Effect/ Other)	Effect Allele Frequency	Effect (unconditioned)	P (unconditioned)	Effect conditional on lead coding / GWAS (1) index	P conditional on lead coding / GWAS (1) index	Effect conditional on GWAS (2) index	P conditional on GWAS (2) index	Effect conditional on coding (2)	P conditional on coding (2)
HbA1c	HFE, HIST1H4A	lead coding, GWAS index (1)	rs1800562	missense	HFE	6	26093141	138093	A/G	0.0507375	-0.0420187	3.303e-47			-0.0454945	2.17693e-54	-0.0453575	2.7175e-54
		coding (2)	rs1799945	missense	HFE	6	26091179	128354	G/C	0.1285	-0.023271	1.199e-30	-0.0259535	1.88771e-37	-0.0422016	8.59427e-06
		GWAS index (2)	rs198846	downstream gene variant	HIST1H4C/HIST1H1T	6	26107463	143984	G/A	0.857908	0.0218304	1.123e-32	0.0242875	1.1185e-39			0.0162863	0.000115151
Trait	Locus	Variant	SNP	Consequence	Gene	Chr	Position	N	Alleles (Effect/ Other)	Effect Allele Frequency	Effect (unconditioned)	P (unconditioned)	Effect conditional on GWAS (1) index	P conditional on GWAS (1) index	Effect conditional on GWAS (2) index	P conditional on GWAS (2) index	Effect conditional on both GWAS (1 + 2) index	P conditional on both GWAS (1 + 2) index	Effect conditional on lead coding	P conditional on lead coding
HbA1c	ANK1	lead coding	rs34664882	missense	ANK1	8	41543675	144034	A/G	0.0261813	-0.0485477	2.425e-39	-0.0449213	9.52019e-34	-0.036002	0.000262682	-0.0342733	0.00050258
		GWAS index (1)	rs4737009	intron	ANK1	8	41630405	105081	A/G	0.250716	0.0229746	1.489e-44			0.0216285	1.6216e-39			0.0215055	4.72199e-39
		GWAS index (2)	rs6474359	intron	ANK1	8	41549194	144048	C/T	0.0470364	-0.0344805	7.843e-25	-0.0319033	2.18699e-21					-0.00179769	0.878081
