## Supplemental Table 4 for "Tissue-Specific Alteration of Metabolic Pathways Influences Glycemic Regulation"

### Sheet: Table S4
Table S4. Full gene-based results including all variants included in the masks, for both novel and previously-established genes.
The lowest gene-based p-value per gene and the variants driving this signal (P > 0.05 after conditioning on those variants ) are highlighted in bold. Variants also included in the NSstrict mask are indicated by the addition of _s to the rsid. Related to Table S9.
		NSbroad mask			NSstrict mask
Trait	Gene	N variants	Pburden	PSKAT	N variants	Pburden	PSKAT	Variants included in the analysis	Chr	Position	Consequence	Alleles (Effect/ Other)	Effect Allele Frequency	Effect	P	Novel/ Known
FG	G6PC	9	1.41e-06	1.32e-05	3	0.00141	0.000743	rs201961848	17	41062979	missense (A204S)	T/G	0.00333	-0.065	2.49e-05	Novel
								rs1801175_s	17	41055964	missense (R83C)	T/C	0.000289	-0.179	0.00159
								rs80356487_s	17	41063408	stop gained (Q347*)	T/C	0.000174	-0.162	0.0179
								rs796136235	17	41059622	missense (K141N)	C/G	4.34e-06	-0.778	0.0845
								rs181624619	17	41059645	missense (R149Q), splice region	A/G	3.36e-05	0.126	0.395
								rs145172999	17	41063063	missense (V232I)	A/G	0.00051	-0.0261	0.481
								rs140224951	17	41063162	missense (L265V)	G/C	9.45e-05	0.0648	0.595
								rs149486847	17	41063361	missense (A331V)	T/C	0.000168	-0.0513	0.725
								rs143321486_s	17	41063312	missense (P315A)	G/C	0.000208	-0.0128	0.798
FI	G6PC	8	1.62e-06	8.58e-06	3	0.0018505	0.0078036	rs201961848	17	41062979	missense (A204S)	T/G	0.00393334	-0.0741869	1.046e-05	Novel
								rs80356487_s	17	41063408	stop_gained (Q347*)	T/C	0.000155259	-0.336021	0.00018183
								rs1801175_s	17	41055964	missense (R83C)	T/C	0.000297725	-0.0664752	0.281848
								rs143321486_s	17	41063312	missense (P315A)	G/C	0.000164877	-0.0961667	0.334677
								rs145172999	17	41063063	missense (V232I)	A/G	0.000321303	0.0514524	0.499389
								rs149486847	17	41063361	missense (A331V)	T/C	0.000143107	-0.0474745	0.76154
								rs181624619	17	41059645	missense (R149Q)	A/G	2.63602e-05	-0.0300581	0.868079
								rs140224951	17	41063162	missense (L265V)	G/C	0.000108302	-0.00684413	0.98794
HbA1c	TF	10	2.149e-06	0.0059778	3	0.0547666	0.0547906	rs200551981	3	133472503	missense (N50S)	G/A	0.000384287	-0.11213	0.00064293	Novel
								rs41298293	3	133467337	missense (R42L)	T/G	0.00071221	-0.071145	0.00088706
								-	3	133494307	missense (L446R)	G/T	0.00022744	-0.10055	0.0293827
								rs121918677_s	3	133496032	missense (G671E)	A/G	0.00387064	-0.0176269	0.0542365
								rs142116896	3	133485143	missense (V324A)	C/T	0.000212799	-0.0748755	0.062737
								rs150854910	3	133476769	missense (R216W)	T/C	0.00115942	-0.0267121	0.120915
								rs41298977_s	3	133472449	missense (A32V)	T/C	0.000176464	-0.0354263	0.348083
								rs144143295_s	3	133476694	missense (A191S)	T/G	9.4111e-05	0.0276211	0.353978
								rs150679929	3	133474225	missense (S47L)	T/C	0.000339994	-0.0210327	0.417252
								rs143019827	3	133476778	missense (R346W)	T/C	7.84258e-06	-0.0149035	0.920348
FG	MAP3K15	18	1.86e-25	1.07e-18	7	1.34e-14	4.01e-11	rs56381411_s	X	19398315	missense (G838S)	T/C	0.00518	-0.0853	1.51e-11	Known
								rs15943	X	19379640	missense (Q686E)	C/G	0.00481	-0.0843	2.83e-09
								rs148312150_s	X	19387332	stop gained (R968*)	A/G	0.00426	-0.0833	3.19e-07
								rs182589249	X	19433293	missense (R508W)	A/G	0.000934	-0.0886	0.00485
								rs140104197_s	X	19389113	stop gained (R557*)	A/G	0.00106	-0.0768	0.00511
								rs55916006	X	19482454	missense (S31N)	T/C	0.0054	-0.0394	0.00573
								rs200274989	X	19443725	missense (V287I)	T/C	0.000808	-0.0851	0.0172
								rs140553102	X	19443719	missense (M457V)	C/T	0.00225	-0.0388	0.0368
								rs145004525_s	X	19398278	missense (P682L)	A/G	0.000334	-0.09	0.104
								rs140883351	X	19390895	missense (P995L)	A/G	0.000174	-0.086	0.298
								rs143293364_s	X	19389602	missense (I1052T)	G/A	0.000109	-0.0934	0.299
								rs200759946_s	X	19416381	stop gained (R509*)	A/G	1.36e-05	0.34	0.36
								rs41311501	X	19425363	missense (V428A)	G/A	0.000451	-0.0506	0.37
								rs200245250	X	19389543	missense (S904P)	G/A	4.09e-05	-0.118	0.384
								rs201577498	X	19398339	missense (A830P)	G/C	3.56e-05	-0.104	0.855
								rs61740714_s	X	19389103	missense (Q1125L)	A/T	9.27e-05	0.0352	0.925
								rs202245533	X	19475062	missense (I322V)	C/T	0.00034	-0.0129	0.951
								rs201314812	X	19380887	missense (L651F)	G/C	0.000139	-0.00566	0.968
HbA1c	MAP3K15	18	1.27e-07	0.0001527	7	0.0002646	0.0094603	rs182589249	X	19433293	missense (R508W)	A/G	0.000606308	-0.0743081	0.00137929	Known
								rs15943	X	19379640	missense (Q686E)	C/G	0.00626609	-0.0224078	0.00234185
								rs145004525_s	X	19398278	missense (P682L)	A/G	0.00027702	-0.0931208	0.00316888
								rs56381411_s	X	19398315	missense (G838S)	T/C	0.0037601	-0.0278266	0.00325372
								rs200759946_s	X	19416381	stop_gained (R509*)	A/G	5.22668e-06	-0.806381	0.033987
								rs200274989	X	19443725	missense (V287I)	T/C	0.00106529	-0.0367402	0.0588724
								rs148312150_s	X	19387332	stop_gained (R968*)	A/G	0.00422222	-0.0175958	0.0737789
								rs140104197_s	X	19389113	stop_gained (R557*)	A/G	0.000807794	-0.0371493	0.0764587
								rs55916006	X	19482454	missense (S31N)	T/C	0.00579621	-0.00785988	0.115437
								rs140883351	X	19390895	missense (P995L)	A/G	0.000299973	0.0575148	0.13739
								rs202245533	X	19475062	missense (I322V)	C/T	0.000356516	0.0134638	0.585857
								rs140553102	X	19443719	missense (M457V)	C/T	0.00240803	-0.00133122	0.62364
								rs143293364_s	X	19389602	missense (I1052T)	G/A	5.75001e-05	0.0609286	0.632693
								rs200245250	X	19389543	missense (S904P)	G/A	4.70411e-05	-0.052018	0.67242
								rs201577498	X	19398339	missense (A830P)	G/C	1.07802e-05	0.147382	0.697038
								rs41311501	X	19425363	missense (V428A)	G/A	0.000633689	-0.00199693	0.785187
								rs61740714_s	X	19389103	missense (Q1125L)	A/T	5.41213e-05	0.0291545	0.841038
								rs201314812	X	19380887	missense (L651F)	G/C	0.000113215	0.00454983	0.939304
FG	G6PC2	18	4.09e-67	5.38e-58	7	7.8e-69	3.83e-56	rs2232323_s	2	169764141	missense (Y207S)	C/A	0.00631	-0.129	1.05e-28	Known
								rs138726309_s	2	169763262	missense (H177Y)	T/C	0.00482	-0.129	1.7e-25
								rs2232326_s	2	169764491	missense (S324P)	C/T	0.00167	-0.167	7.7e-15
								rs146779637_s	2	169764368	stop gained (R283*)	T/C	0.00236	-0.138	1.78e-12
								rs142189264	2	169757930	missense (S30F)	T/C	0.000442	-0.159	5.3e-05
								rs2232322	2	169763244	missense (I171V)	G/A	0.00052	0.131	0.00568
								rs145050507	2	169763245	missense (I171T)	C/T	0.000867	-0.0836	0.00833
								rs150538801	2	169764287	missense (F256L)	C/T	0.000467	-0.0782	0.0478
								rs137857125	2	169764459	missense (P313L)	T/C	1.66e-05	-0.51	0.0479
								rs199682245_s	2	169758044	missense (N68I)	T/A	0.000102	-0.174	0.0967
								rs201561079	2	169758029	missense (I63T)	C/T	0.000166	0.133	0.116
								rs147360987_s	2	169764269	missense (H250Y)	T/C	7.04e-05	0.239	0.131
								rs184807114	2	169761042	missense (A119V)	T/C	0.000121	-0.103	0.201
								rs149874491	2	169757953	missense (I38L)	C/A	0.000209	-0.0766	0.383
								rs187707963_s	2	169761057	missense (Y124C)	G/A	1.77e-05	0.247	0.519
								rs200336133	2	169764449	missense (L310F)	T/C	0.00024	-0.0318	0.594
								rs145217135	2	169764210	missense (I230T)	C/T	8.7e-05	-0.0468	0.74
								rs148689354	2	169764338	missense (I273V)	G/A	0.000215	-0.0115	0.81
HbA1c	G6PC2	18	6.18e-30	4.65e-27	7	1.04e-31	1.92e-26	rs2232323_s	2	169764141	missense (Y207S)	C/A	0.00717519	-0.0533041	3.25e-13	Known
								rs138726309_s	2	169763262	missense (H177Y)	T/C	0.00337416	-0.0619815	3.269e-10
								rs146779637_s	2	169764368	stop_gained (R283*)	T/C	0.00234252	-0.0738555	4.584e-10
								rs2232326_s	2	169764491	missense (S324P)	C/T	0.00275247	-0.0385984	0.00052271
								rs142189264	2	169757930	missense (S30F)	T/C	0.000517623	-0.0837044	0.00134766
								rs2232322	2	169763244	missense (I171V)	G/A	0.000454888	0.0932765	0.0172391
								rs149874491	2	169757953	missense (I38L)	C/A	0.000198168	-0.0813699	0.0837877
								rs199682245	2	169758044	missense (N68I)	T/A	8.93128e-05	-0.0886345	0.182625
								rs137857125	2	169764459	missense (P313L)	T/C	1.56853e-05	-0.253495	0.229738
								rs147360987_s	2	169764269	missense (H250Y)	T/C	5.09776e-05	0.131815	0.266112
								rs145217135	2	169764210	missense (I230T)	C/T	7.4675e-05	-0.0362934	0.435597
								rs200336133	2	169764449	missense (L310F)	T/C	4.70555e-05	0.0747662	0.464741
								rs201561079	2	169758029	missense (I63T)	C/T	0.000153286	-0.0420568	0.46748
								rs187707963_s	2	169761057	missense (Y124C)	G/A	8.2056e-06	-0.161438	0.53287
								rs150538801	2	169764287	missense (F256L)	C/T	0.000398924	0.00603086	0.792108
								rs184807114	2	169761042	missense (A119V)	T/C	9.44049e-05	-0.00707788	0.873214
								rs145050507	2	169763245	missense (I171T)	C/T	0.000605163	-0.00655204	0.92575
								rs148689354	2	169764338	missense (I273V)	G/A	0.000145097	0.00415436	0.94254
FG	SLC30A8	13	0.000569	6.42e-11	7	6.55e-11	3.74e-10	rs73317647_s	8	118170004	missense (R165C)	T/C	0.000646	-0.181	4.12e-06	Known
								rs753601826_s	8	118165294	missense (P79L)	T/C	0.000632	-0.183	0.000202
								rs200185429_s	8	118165323	stop gained (R89*)	T/C	0.000348	-0.19	0.00032
								rs199875716	8	118170073	missense (A188S)	T/G	0.000172	-0.187	0.013
								rs143592691	8	118159253	missense (E44D)	T/G	0.000578	0.0925	0.0275
								rs148043363	8	118159254	missense (L45M)	A/C	0.000358	0.0731	0.132
								rs200020886_s	8	118175769	missense (G277S), splice region	A/G	1.64e-05	0.296	0.161
								rs115816825	8	118174044	missense (V165I)	A/G	7.46e-05	0.156	0.204
								rs139489847_s	8	118183329	missense (G296R)	A/G	6.96e-05	-0.125	0.235
								rs149524118_s	8	118174050	missense (A216T)	A/G	0.000115	-0.0258	0.603
								rs187070999_s	8	118175771	splice donor	G/T	4.14e-06	-0.238	0.61
								rs139999213	8	118184886	missense (P359L)	T/C	0.000141	0.004	0.851
								rs147372406	8	118183328	missense (D246E)	A/C	0.000352	-0.00523	0.974
HbA1c	SLC30A8	12	7.2e-08	2.18e-05	6	5.66e-08	3.22e-06	rs200185429_s	8	118165323	stop_gained (R89*)	T/C	0.000184302	-0.163155	0.00014826	Known
								-_s	8	118165294	missense (P79L)	T/C	0.00048358	-0.14108	0.00055258
								rs73317647_s	8	118170004	missense (R165C)	T/C	0.00054506	-0.110532	0.00223752
								rs143592691	8	118159253	missense (E44D)	T/G	0.00072545	-0.0344953	0.0750684
								rs199875716	8	118170073	missense (A188S)	T/G	0.000133349	-0.0650184	0.199104
								rs148043363	8	118159254	missense (L45M)	A/C	0.000396119	-0.037832	0.219512
								rs187070999_s	8	118175771	splice_donor_variant (--)	G/T	3.92166e-06	0.276922	0.333382
								rs139489847_s	8	118183329	missense (G296R)	A/G	6.27431e-05	-0.0604187	0.369669
								rs147372406	8	118183328	missense (D246E)	A/C	0.000278427	-0.022564	0.489906
								rs139999213	8	118184886	missense (P359L)	T/C	0.000145401	-0.00840597	0.843964
								rs115816825	8	118174044	missense (V165I)	A/G	5.48981e-05	0.0244033	0.8677
								rs149524118_s	8	118174050	missense (A216T)	A/G	0.00012941	-0.00698088	0.98039
FG	VPS13C	52	9.66e-06	3.73e-07	26	1.27e-05	1.44e-05	rs115481870_s	15	62212298	missense (R2439H)	T/C	0.00824	-0.0466	2.72e-05	Known
								rs150832196	15	62315982	missense (K171E)	C/T	0.00159	-0.0855	0.00102
								rs146460562	15	62261612	missense (T933A)	C/T	0.00414	-0.0505	0.00127
								rs116290723_s	15	62327201	missense (V80F)	A/C	0.000258	-0.201	0.00151
								rs140060073_s	15	62270845	missense (Q714R)	C/T	0.000279	-0.1	0.054
								rs141989364_s	15	62199587	missense (G2994V), splice region	A/C	8.75e-05	-0.217	0.083
								rs116290654_s	15	62253953	missense (P1205L)	A/G	3.31e-05	-0.253	0.0897
								rs149574145_s	15	62160902	missense (R3564C)	A/G	8.1e-05	0.173	0.095
								rs142341124_s	15	62232850	missense (M1866T)	G/A	0.000236	0.0814	0.0995
								rs116507802	15	62276135	missense (I557V)	C/T	0.000149	0.148	0.102
								rs140792170	15	62253987	missense (F1237V)	C/A	1.66e-05	-0.262	0.144
								rs192138453	15	62256948	missense (E1012A)	G/T	2.49e-05	-0.274	0.157
								rs138846118_s	15	62148607	stop gained (R3652*), splice region	A/G	0.00022	-0.0774	0.161
								rs138540886	15	62214726	missense (S2239F)	A/G	0.000168	-0.0968	0.17
								rs147773344_s	15	62204163	missense (R2864Q)	T/C	0.000165	-0.108	0.199
								rs116228685_s	15	62160901	missense (R3564H)	T/C	0.000429	-0.0715	0.212
								rs147306617_s	15	62254589	missense (K1195T)	G/T	0.000328	-0.0736	0.225
								rs151147947_s	15	62327197	missense (A81V)	A/G	0.000134	0.13	0.228
								rs149077892_s	15	62182599	missense (D3036N), splice region	T/C	0.00018	-0.0929	0.248
								rs77673743_s	15	62160874	missense (G3616D)	T/C	0.00114	-0.0365	0.249
								rs146072191	15	62148606	missense (R3609Q), splice region	T/C	0.000336	0.0569	0.256
								rs200815172_s	15	62256103	missense (A1045T)	T/C	0.00022	-0.0531	0.317
								rs201028815	15	62315987	missense (R169H)	T/C	6.09e-05	0.107	0.336
								rs199504742	15	62302765	missense (Y263C)	C/T	8.43e-05	0.134	0.37
								rs201384109	15	62254658	missense (T1172I)	A/G	3.73e-05	0.146	0.389
								rs200657349	15	62304323	missense (P289H)	T/G	4.26e-05	-0.122	0.418
								rs76341351_s	15	62269289	missense (R757S)	G/T	0.000108	0.0254	0.438
								rs776061312	15	62234166	missense (K1750R)	C/T	0.000201	-0.0375	0.456
								rs143639809_s	15	62283295	splice acceptor, non coding transcript	C/T	0.0024	0.0157	0.469
								rs141762678	15	62212480	missense (R2421S)	A/T	0.000148	-0.0628	0.517
								rs202117436_s	15	62276168	stop gained (Q589*)	A/G	2.49e-05	-0.136	0.548
								rs115869241	15	62204043	missense (S2904L)	A/G	0.00266	0.00587	0.553
								rs200217693	15	62269312	missense (A793T)	T/C	0.000232	0.019	0.602
								rs139720224_s	15	62161753	missense (R3565H)	T/C	1.24e-05	-0.163	0.61
								rs180757384_s	15	62316036	missense (R153C)	A/G	9.12e-05	-0.0436	0.612
								rs141927486_s	15	62165576	missense (G3483C)	A/C	4.56e-05	-0.0702	0.625
								rs144728892	15	62283887	missense (S490P)	G/A	5.84e-05	-0.0761	0.633
								rs114590764_s	15	62228915	missense (M1836R)	C/A	0.000844	-0.0384	0.68
								rs146300915_s	15	62199588	missense (G2951W), splice region	A/C	5.39e-05	-0.0795	0.683
								rs141515062	15	62277084	missense (S522T)	T/A	0.000234	-0.0179	0.687
								rs35435766	15	62277179	missense (T490N)	T/G	0.000522	0.0149	0.733
								rs73430435	15	62234005	missense (I1761V)	C/T	0.000865	-0.013	0.736
								rs187934201	15	62199534	missense (A2969S)	A/C	3.73e-05	-0.0471	0.738
								rs141823949	15	62228825	missense (D1909V)	A/T	9.55e-05	0.0535	0.743
								rs141806515_s	15	62234169	missense (Q1749L)	A/T	1.41e-05	0.0518	0.758
								rs147581860	15	62174812	missense (R3160G)	C/T	1.66e-05	0.0733	0.777
								rs62007358	15	62147087	missense (D3672Y)	G/A	0.000859	-0.00542	0.85
								rs138433394	15	62300929	missense (V348A)	A/C	0.000129	-0.00725	0.85
								rs149882066_s	15	62221858	missense (A2043G)	C/G	5.68e-05	0.0255	0.886
								rs114740641	15	62305254	missense (S227L)	A/G	3.31e-05	-0.0197	0.904
								rs201438240_s	15	62214960	missense (I2204N), splice region	T/A	7.29e-05	-0.012	0.918
								rs143926369	15	62212467	missense (V2426I)	T/C	0.00147	-0.00344	0.997
