## Supplemental Table 5 for "Tissue-Specific Alteration of Metabolic Pathways Influences Glycemic Regulation"

### Sheet: Table S5
Table S5. HbA1c-associated loci lookup results for blood cell traits.
Association signals in novel loci identified in this effort are highlighted in bold. Green cells are association results that are genome-wide significant for the given trait (Astle et al., 2016; Soranzo et al., 2010). Grey cells indicate no data available. Related to Table 1.
Trait	SNP	Chr	Position	Gene	Consequence	Alleles (Effect/ Other)	Effect Allele Frequency	Effect	Padd	RBC# Red blood cell count P-value	MCV Mean corpuscular volume P-value	HCT Hematocrit P-value	MCH Mean corpuscular hemoglobin P-value	MCHC Mean corpuscular hemoglobin concentration P-value	HGB Hemoglobin concentration P-value	RDW Red cell distribution width P-value	RET# Reticulocyte count P-value	RET% Reticulocyte fraction of red cells P-value	IRF Immature fraction of reticulocytes P-value	HLSR# High light scatter reticulocyte count P-value	HLSR% High light scatter percentage of red cells P-value
HbA1c	rs267738	1	150940625	CERS2	missense	G/T	0.186264	-0.00970595	6.955e-10	0.1947	0.03495	0.798	0.01053	0.09411	0.7732	0.2991	9.016e-10	3.767e-09	0.0009053	6.564e-09	3.768e-08
HbA1c	rs863362	1	158549492	OR10X1	stop gained	T/C	0.464753	0.0110943	6.761e-15	0.3381	0.1238	0.9838	0.0893	4.692e-13	0.01816	0.0236	1.79e-49	3.671e-50	1.125e-05	5.847e-17	1.275e-16
HbA1c	rs857725	1	158607935	SPTA1	missense	G/T	0.26174	0.0215386	1.562e-50	4.657e-07	5.479e-25	0.3491	0.01104	8.533e-50	0.0001663	2.107e-19	2.14e-157	5.97e-150	9.075e-09	6.032e-61	2.233e-56
HbA1c	rs906220	10	71060610	HK1	missense	G/A	0.91551	0.024675	2.157e-21	2.375e-06	1.391e-09	3.17e-21	1.025e-08	0.09425	1.332e-22	0.09681	9.031e-08	9.843e-06	0.1459	8.874e-06	0.0003419
HbA1c	rs117706710	11	10508903	AMPD3	missense (V320L)	T/G	0.00874708	0.037376	2.319e-10	0.02682	0.1838	0.07886	0.865	0.009986	0.007378	0.05723	2.923e-07	2.596e-06	0.03674	1.979e-05	8.43e-05
HbA1c	rs643788	11	118967758	DPAGT1	missense (I312V)	C/T	0.424994	-0.00625071	1.771e-07	0.007227	0.0007169	0.4099	0.17	0.0001433	0.03388	0.08141	2.089e-09	3.471e-08	0.3239	0.000557	0.001869
HbA1c	rs35233100	11	47306630	MADD	stop gained (R766*)	T/C	0.055348	-0.0151363	1.132e-08	0.7214	0.3463	0.3444	0.1184	0.4708	0.2047	0.1467	0.6965	0.5718	0.00137	0.375	0.3858
HbA1c	rs61732434	11	5221449	OR51V1	missense (S161N)	T/C	0.00829366	-0.0521697	1.747e-08	0.7818	0.3296	0.8725	0.2318	0.6753	0.6312	0.6086	0.0264	0.02159	0.4316	0.1853	0.1962
HbA1c	rs415895	11	9769562	SWAP70	missense (Q447E)	G/C	0.640964	-0.0125786	1.15e-21	0.1653	6.391e-06	2.814e-05	0.3718	4.748e-11	0.03827	1.507e-06	1.249e-12	8.602e-14	0.3591	1.3e-08	4.379e-09
HbA1c	rs3184504	12	111884608	SH2B3	missense	C/T	0.566651	0.0072461	5.983e-08	1.921e-43	0.002261	7.641e-72	0.0002861	0.00953	9.681e-75	0.005899	6.59e-91	9.103e-69	1.35e-18	3.164e-75	7.117e-60
HbA1c	rs2732481	12	48736985	ZNF641	missense	G/T	0.315097	-0.00906605	2.07e-11	7.574e-12	0.002751	2.129e-23	0.04821	0.1513	9.794e-21	0.194	0.05531	0.6337	0.08914	0.04966	0.3368
HbA1c	COSM147717	13	113479820	ATP11A	missense	G/A	0.74774	0.00948855	3.771e-12	0.0008955	3.286e-08	0.9255	6.231e-07	0.3795	0.8904	7.08e-12	0.001825	8.648e-05	0.001667	0.0002986	4.447e-05
HbA1c	rs35097172	14	100792126	SLC25A47	splice region	T/C	0.216139	-0.00799684	5.67e-08	0.4704	0.1379	0.05088	0.122	0.9468	0.03346	0.78	0.539	0.4607	0.6637	0.7915	0.6906
HbA1c	rs229587	14	65263300	SPTB	missense (S439N)	T/C	0.356503	0.00702504	2.603e-08	0.3372	0.09274	0.9276	0.2259	5.261e-09	0.04622	1.049e-18	1.739e-18	3.196e-18	0.5567	8.136e-10	1.729e-09
HbA1c	rs3747481	16	30666367	PRR14	missense (P359L)	T/C	0.261356	0.00892355	3.303e-08	0.00304	0.07583	0.02742	0.009855	0.07217	0.151	0.2947	0.2537	0.6416	0.0301	0.7669	0.4635
HbA1c	rs201226914	16	88798919	PIEZO1	missense	T/G	0.00150669	-0.158961	4.422e-26	0.0005816	0.007076	0.04433	0.3573	2.57e-10	1.764e-05	0.000714	8.821e-17	1.578e-14	2.509e-06	8.444e-15	4.998e-13
HbA1c	rs2748427	17	76121864	TMC6	missense	G/A	0.232702	0.0269343	8.556e-70	1.556e-16	3.176e-19	0.0004175	6.337e-12	0.003683	1.155e-05	2.93e-17	3.11e-12	1.335e-19	3.149e-14	3.083e-15	4.733e-20
HbA1c	rs7225887	17	80904844	B3GNTL1	missense	T/C	0.211028	-0.0154218	5.731e-22	0.1548	0.9225	0.1355	0.8647	0.8253	0.1388	0.001555	0.8534	0.714	0.7182	0.7459	0.945
HbA1c	rs35413309	19	33167837	RGS9BP	missense (A223V)	T/C	0.0299757	-0.020005	1.422e-08	0.2287	1.12e-05	0.1268	1.13e-06	0.05831	0.02738	1.521e-08	0.5313	0.3593	0.0006244	0.2981	0.3753
HbA1c	rs2232323	2	169764141	G6PC2	missense	C/A	0.00717519	-0.0533041	3.25e-13	0.7057	0.3564	0.9746	0.931	0.09188	0.5381	0.4919	0.4629	0.452	0.1392	0.8691	0.82
HbA1c	rs146779637	2	169764368	G6PC2	stop gained	T/C	0.00234252	-0.0738555	4.584e-10	0.1705	0.3373	0.522	0.48	0.5299	0.3648	0.5457	0.3524	0.5098	0.4657	0.7846	0.9462
HbA1c	rs11887523	2	24236236	MFSD2B	missense	A/G	0.00662379	-0.0722154	1.439e-12	0.39	0.7826	0.3552	0.7839	0.1681	0.672	0.2562	0.2085	0.1425	0.914	0.4971	0.405
HbA1c	rs35720761	2	43519977	THADA	missense (C1286Y)	C/T	0.113089	0.0135298	2.582e-12	0.07475	1.413e-11	0.024	8.645e-11	0.03382	0.005123	0.1243	0.0193	0.04856	6.433e-07	0.0001091	0.0002508
HbA1c	rs855791	22	37462936	TMPRSS6	missense	G/A	0.57721	-0.0188614	9.455e-51	3.086e-12	3.73e-353	4.317e-73	3.22e-502	5.2e-189	5.62e-169	9.79e-271	8.159e-31	1.008e-40	1.404e-15	5.469e-05	3.777e-07
HbA1c	rs5400	3	170732300	SLC2A2	missense	A/G	0.153046	-0.0125343	2.274e-13	0.7408	0.5081	0.5773	0.3221	0.3253	0.275	0.7905	0.09448	0.1127	0.09263	0.04231	0.05478
HbA1c	rs35726701	3	49740895	RNF123	missense	G/A	0.0187077	0.0254568	4.188e-08	0.02175	0.002193	0.4978	0.005167	0.9628	0.4583	0.4848	0.02488	0.005247	0.05907	0.6588	0.4305
HbA1c	rs2237051	4	110901198	EGF	missense (M708I)	A/G	0.374105	-0.00682765	2.105e-07	0.3753	0.04068	0.676	0.762	2.336e-06	0.2784	0.008736	7.365e-09	1.798e-08	0.07298	3.091e-07	4.401e-07
HbA1c	rs7683365	4	144920596	GYPB	missense	A/G	0.311799	0.0116387	1.613e-08	0.08411	1.789e-05	0.3851	2.183e-05	0.2089	0.1602	3.672e-12	9.009e-41	1.715e-44	2.562e-39	2.41e-55	4.646e-57
HbA1c	rs31244	5	75594743	SV2C	missense (D543N)	A/G	0.0834583	0.0121025	6.052e-08	0.007458	1.065e-07	0.6521	4.732e-05	0.6832	0.8221	1.846e-07	0.0472	0.01213	0.05312	0.01001	0.004279
HbA1c	rs1799945	6	26091179	HFE	missense	G/C	0.1285	-0.023271	1.199e-30	3.43e-11	1.79e-228	1.479e-41	3.54e-336	1.32e-135	2.01e-103	2.84e-161	2.199e-30	2.945e-40	1.665e-08	4.476e-07	1.174e-09
HbA1c	rs1800562	6	26093141	HFE	missense	A/G	0.0507375	-0.0420187	3.303e-47	5.157e-15	2.82e-324	6.124e-58	6.93e-487	1.11e-196	1.28e-147	7.77e-200	1.1e-63	7.738e-81	0.2693	2.383e-33	1.297e-39
HbA1c	rs35742417	6	7247344	RREB1	missense (S1499Y)	A/C	0.172553	-0.00984662	3.759e-09	5.872e-09	0.6205	1.325e-10	0.1988	0.06644	2.07e-08	0.4266	0.01418	8.154e-05	0.007923	0.002561	0.000109
HbA1c	rs35332062	7	73012042	MLXIPL	missense (A265V)	A/G	0.116837	0.0108629	6.184e-09	0.9796	0.002152	0.03742	0.2479	9.973e-05	0.3921	2.436e-05	1.866e-13	3.163e-14	9.087e-05	2.164e-13	1.832e-13
HbA1c	rs3812316	7	73020337	MLXIPL	missense (Q241H)	G/C	0.11185	0.0120375	2.148e-08	0.845	0.001786	0.01887	0.2195	0.0001671	0.2546	1.146e-05	1.588e-13	1.427e-14	1.591e-05	4.811e-14	2.695e-14
HbA1c	rs13266634	8	118184783	SLC30A8	missense	T/C	0.299881	-0.0153329	8.503e-28	0.877	0.7835	0.8233	0.7513	0.1261	0.6995	0.002853	0.0001273	7.752e-05	0.4989	0.003689	0.003628
HbA1c	rs34664882	8	41543675	ANK1	missense	A/G	0.0261813	-0.0485477	2.425e-39	0.01474	1.098e-05	0.9208	0.02029	4.239e-43	3.31e-05	2.272e-09	1.008e-56	4.422e-55	4.864e-08	1.288e-18	1.73e-17
HbA1c	rs60980157	9	139235415	GPSM1	missense (S368L)	T/C	0.246301	-0.0127615	6.706e-17	0.2844	0.3363	0.0554	0.5981	0.009905	0.329	0.01347	0.9443	0.8434	0.6496	0.9976	0.7295
HbA1c	rs11557154	9	34107505	DCAF12	missense (R113Q)	T/C	0.137971	-0.00901161	1.703e-07	0.3689	0.0009603	0.3053	2.01e-05	0.001108	0.05038	0.0327	0.4717	0.3554	1.513e-06	0.005008	0.00329
HbA1c	rs2229241	X	153208488	RENBP	splice acceptor variant, NMD transcript variant	C/T	0.0117442	-0.122844	1.138e-62
HbA1c	rs1050828	X	153764217	G6PD	missense	T/C	0.00734344	-0.334488	7.41e-322
