## Supplemental Table 6 for "Tissue-Specific Alteration of Metabolic Pathways Influences Glycemic Regulation"

### Sheet: Table S6
Table S6. Annotation and classification of effector transcripts into “gold”, “silver” and “bronze” categories. Related to Tables 1 and 2 and Figure 1.
Trait	SNP	Protein consequence	Gene	Locus name of previous association (reported gene(s))	Effector Transcript	Effector Transcript Final Classification	Novel Locus	Evidence from Conditional Analysis	OMIM Gene Accession	OMIM Gene Description	OMIM Disease Accession	OMIM Disease Description	Justification	PubMed ID (PMID)
HbA1c	rs117706710	missense (V320L)	AMPD3	N/A	AMPD3	SILVER	Yes	N/A	* 102772	ADENOSINE MONOPHOSPHATE DEAMINASE 3; AMPD3	612874	ERYTHROCYTE AMP DEAMINASE DEFICIENCY	AMPD3 encodes encodes a member of the AMP (Adenosine Monophosphate) deaminase gene family, in particular the 2 erythrocyte isoforms. It plays an important role in the purine nucleotide cycle in the red cells. Mutations in this gene lead to the clinically asymptomatic, autosomal recessive condition erythrocyte AMP deaminase deficiency (OMIM 612874). Individuals exhibiting partial deficiency are he…	7881427, 8004104
HbA1c	rs34664882	missense (A1503V)	ANK1	ANK1	ANK1	GOLD	No	Yes (distinct from GWAS index 1 but indistinguishable from GWAS index 2)	* 612641	ANKYRIN 1; ANK1	182900	SPHEROCYTOSIS, TYPE 1; SPH1	ANK1 encodes ankyrin 1 known to facilitate binding of erythrocyte membrane proteins to the cytoskeletal elements. Mutations in ANK1 cause hereditary spherocytosis (spherical-shaped erythrocytes), typically autosomal recessive (OMIM 182900). In some cases inheritance is autosomal dominant where a nonsense mutation results in protein truncation. Locus likely to affect HbA1c through erythrocytic pat…	8640229, 9590147
FG	rs146886108	missense (R187Q)	ANKH	N/A	ANKH	GOLD	Yes	N/A	* 605145	ANK, MOUSE, HOMOLOG OF; ANKH	123000;118600	CRANIOMETAPHYSEAL DYSPLASIA, AUTOSOMAL DOMINANT; CMDD;CHONDROCALCINOSIS 2; CCAL2	Encodes a transmembrane protein likely a transporter expressed in joints and many other tissues, regulating inorganic pyrophosphate levels between the intra and extra-cellular matrix. Mutations in this gene are known to cause autosomal dominant conditions chondrocalcinosis 2 (calcium deposition in articular cartilage resulting in joint pain and arthritis, OMIM 118600) and bone disease craniometap…	10894769, 11326272, 12297987, 29632382
HbA1c	rs3184504	missense (W262R)	SH2B3	ATXN2	SH2B3	SILVER	No	N/A	* 601517 (ATXN2) * 605093 (SH2B3)	Ataxin 2; SH2B ADAPTOR PROTEIN 3; SH2B3	612011;222100	CELIAC DISEASE, SUSCEPTIBILITY TO, 13; CELIAC13;DIABETES MELLITUS, INSULIN-DEPENDENT; IDDM	ATXN2 encodes ataxin 2 predominantly localised to the Golgi that is involved in endocytosis, and modulates mTOR signals, modifying ribosomal translation and mitochondrial function. Gene contains a polyglutamine tract and so long expansions of short stretches of repetitive DNA cause spinocerebellar ataxia (OMIM 183090). Intermediate-length expansions contribute to susceptibility to amyotrophic lat…	8896555, 20740007 20843259
HbA1c	COSM147717	missense (M317V)	ATP11A	ATP11A,TUBGCP3	ATP11A	GOLD	No	Yes	* 605868 (ATP11A) * 617818 (TUBGCP3)	ATPase, CLASS VI, TYPE 11A; ATP11A; Tubulin-gamma complex-associated protein 3	N/A	N/A	ATP11A encodes an integral membrane ATPase and catalyses the hydrolysis of ATP coupled with transport of ions such as calcium across membranes. Ensures the maintenance of asymmetric distribution of phospholipids across membranes. This missense and the previous GWAS index variant appear to be distinct from each other based on conditional analysis. The variant/ is associated with red blood cell tra…	27863252, 20858683
FG	rs56200889	missense (R187Q)	ARAP1	ARAP1	STARD10	GOLD	No	No (coding variant signal attenuated)	* 606646 (ARAP1) * 617382 (STARD10)	CENTAURIN, DELTA-2; CENTD2; Start domain-containing protein 10; STARD10	N/A	N/A	STARD10 contains START lipid-binding domains that provide a hydrophobic tunnel for exchange of monomeric lipids. Locus associated with T2D risk and FG; human islet expression data highlighted STARD10 as an islet-specific eQTL (van de Bundt et al, 2015). Functional studies in mice also show that Stard10 but not Arap1 impacts on insulin secretion (Carrat et al., 2017).	26624892, 28132686
HbA1c	rs11887523	missense (A60T)	MFSD2B	ATAD2B	unknown	N/A	No	N/A (no suitable proxy)	* 615347 (ATAD2B) *617845 (MFSD2B)	ATPase FAMILY, AAA DOMAIN-CONTAINING, MEMBER 2B; ATAD2B; MAJOR FACILITATOR SUPERFAMILY DOMAIN-CONTAINING PROTEIN 2B; MFSD2B	N/A	N/A	ATAD2B encodes a protein that belongs to the AAA ATPase family, inludes an N-terminal bromodomain. Largely localised to the nucleus and expressed in all fetal and adult tissues. Predicted to have chromatin-related and histone-binding functions. MFSD2B is a member of the Major Facilitator Superfamily of transporters. Both have little information on in vivo function. There was no suitable proxy for…	21158754, 10943556
HbA1c	rs201226914	missense (L939M)	PIEZO1	CDT1; CYBA	PIEZO1	GOLD	No	Yes	* 605525 (CDT1) * 611184 (PIEZO1)	CHROMATIN LICENSING AND DNA REPLICATION FACTOR 1; CDT1; PIEZO-TYPE MECHANOSENSITIVE ION CHANNEL COMPONENT 1; PIEZO1	613804(CDT1); 194380 (PIEZ01)	DEHYDRATED HEREDITARY STOMATOCYTOSIS WITH OR WITHOUT PSEUDOHYPERKALEMIA	CDT1 (Chromatin Licensing And DNA Replication Factor 1) is involved in the formation of the pre-replication complex that is necessary for DNA replication, therefore regulating mitosis. Mutations in CDT1 associated with Meier-Gorlin syndrome-4 a form of microcephalic primordial dwarfism (OMIM 613804). PIEZ01 (Piezo Type Mechanosensitive Ion Channel Component 1) encodes a mechanically-activated non…	21358632 20813920, 22529292, 23479567, 26333996
HbA1c	rs267738	missense (E106A)	CERS2	CERS2	CERS2	BRONZE	No	Missense is GWAS index	* 606920	CERAMIDE SYNTHASE 2; CERS2	N/A	N/A	CERS2 (Ceramide Synthase 2) encodes a protein that may play a role in the regulation of cell growth, and involved in sphingolipid synthesis and metabolism through its ceramide synthesis function. No reported links to human in vivo conditions but CERS2-/- mice develop multiple liver phenotypes consistent with ongoing metabolic dysfunction and abnormal motor behaviour. The missense variant is the G…	18165233, 20110366, 21705317
FI	rs7607980	missense (N901D)	COBLL1	COBLL1	COBLL1	BRONZE	No	Missense is GWAS index	* 610318	COBL-LIKE PROTEIN 1: COBLL1	N/A	N/A	COBLL1 (Cordon-Bleu WH2 Repeat Protein Like 1) may be involved in cytoskeleton binding and appears to be expressed in a variety of tissues but function is unknown. Intronic variant in gene previously associated with waist-hip ratio (GWAS catalog). The missense variant is the GWAS index so this could be the effector transcript at this locus.
HbA1c	rs11557154	missense (R113Q)	DCAF12	N/A	DCAF12	BRONZE	Yes	N/A	N/A	N/A	N/A	N/A	Encodes a WD repeat-containing protein and part of the family of DCAF proteins, many of which are known to function as a substrate receptor for cullin-RING E3 ubiquitin ligases, the largest family of ubiqutin ligases in eukaryotic cells. Little information on in vivo function. The missense variant is a novel association so this could be the effector transcript at this locus.	17588513
HbA1c	rs643788	missense (I312V)	DPAGT1	N/A	unknown	N/A	Yes	N/A	* 191350	DOLICHYL-PHOSPHATE N-ACETYLGLUCOSAMINE PHOSPHOTRANSFERASE; DPAGT1	614750;608093	MYASTHENIC SYNDROME, CONGENITAL, WITH TUBULAR AGGREGATES 2; CMSTA2;CONGENITAL DISORDER OF GLYCOSYLATION, TYPE Ij; CDG1J	Encodes enzyme that catalyzes the first step in the dolichol-linked oligosaccharide pathway for protein N-linked glycosylation pathway. Homozygous or compound heterozygous mutations cause congenital disorder of glycosylation, type Ij (OMIM 608093) a severe disorder characterised by multiple developmental defects. Also associated with congenital myasthenic syndrome-13 (OMIM 614750) a neuromuscular…	12872255, 22492991, 22742743
2hGlu	rs72839768	missense (T535I)	DVL2	SLC16A13	unknown	N/A	No	N/A	* 602151	DISHEVELLED 2; DVL2	N/A	N/A	Encodes a member of the dishevelled (dsh) protein family, participates both in canonical and non-canonical Wnt signaling by binding to the cytoplasmic C-terminus of frizzled family members and transducing the Wnt signal to downstream effectors. Locus associated with metabolite (citrate) levels (GWAS catalog). Variant is in perfect LD with rs312457 in SLC16A13, first associated with T2D in Japanes…	27005778; 23945395
HbA1c	rs2237051	missense (M708I)	EGF	N/A	EGF	BRONZE	Yes	N/A	* 131530	EPIDERMAL GROWTH FACTOR; EGF	611718	HYPOMAGNESEMIA 4, RENAL; HOMG4	EGF binds to the epidermal growth factor receptor EGFR and activates the magnesium channel TRPM6, acts as a potent mitogenic factor that plays an important role in the growth, proliferation and differentiation of numerous cell types. Dysregulation of this gene has been associated with the growth and progression of certain cancers (malignant melanoma, HCC). Defects in this gene are the cause of re…	17671655
2hGlu	rs2549782	missense (K392N)	ERAP2	ERAP2	unknown	N/A	No	No (indistinguishable from GWAS index)	* 609497	LEUKOCYTE-DERIVED ARGININE AMINOPEPTIDASE	N/A	N/A	Encodes a zinc metalloaminopeptidase of the M1 protease family that resides in the ER and functions in peptide trimming to generate antigenic peptides for presentation by major histocompatibility complex (MHC) class I molecules. Certain mutations in this gene are associated with the inflammatory arthritis syndrome ankylosing spondylitis and pre-eclampsia and birdshot chorioretinopathy. Missense a…	19433412, 19578876, 24957906
HbA1c	rs7225887	missense (A163T)	B3GNTL1	FN3K; FN3KRP	FN3K/FN3KRP	SILVER	No	Unclear	* 615337 (B3GNTL1) * 611683 (FN3KRP) * 608425 (FN3K)	BETA-1,3-N-ACETYLGLUCOSAMINYLTRANSFERASE-LIKE 1; B3GNTL1	N/A	N/A	B3GNTL1 encodes an enzyme which may act as a glycosyltransferase to result in deglycation of proteins to regulate their function. The gene is located adjacent to FN3K/FN3KRP which are good candidates and a previously established locus. FN3K encodes fructosamine 3-kinase, which catalyzes phosphorylation of fructosamine formed by glycation, FN3KRP encodes fructosamine 3-kinase related protein, whic…
HbA1c	rs7683365	missense (T48M)	GYPB	FREM3	GYPB	BRONZE	No	No	* 111740 (GYPB) * 608946 (FREM3)	BLOOD GROUP--Ss LOCUS; Ss; GYPB; FRAS1-related extracellular matrix protein 3	111740	BLOOD GROUP--Ss LOCUS; Ss	GYPB good candidate, but no evidence for the actual variant from conditional analysis though the non-coding variant could still be affecting the gene. Encodes major sialoglycoproteins of the human erythrocyte membrane which bear the antigenic determinants for the MN and Ss blood groups. Diseases associated with GYPB include Malaria and Retinohepatoendocrinologic Syndrome.
FG, FI	multiple	multiple missense and stop variants	G6PC	N/A	G6PC	GOLD	Yes	N/A	613742	GLUCOSE-6-PHOSPHATASE, CATALYTIC; G6PC	232200	GLYCOGEN STORAGE DISEASE Ia; GSD1A	Encodes glucose-6-phosphatase, the key enzyme in the homeostatic regulation of blood glucose concentrations through hepatic glucose production, catalyzes the terminal step in gluconeogenesis and glycogenolysis. Mutations result in GSD1a which is characterised by severe hypoglycemia and hepatomegaly caused by the accumulation of glycogen. Multiple variants contribute to gene based association resu…	8211187, 18449899
FG, HbA1c	rs2232323	missense (Y207S -lead coding variant)	G6PC2	G6PC2	G6PC2	GOLD	No	N/A	608058	GLUCOSE-6-PHOSPHATASE, CATALYTIC, 2; G6PC2	612108;612108	FASTING PLASMA GLUCOSE LEVEL QUANTITATIVE TRAIT LOCUS 1; FGQTL1;FASTING PLASMA GLUCOSE LEVEL QUANTITATIVE TRAIT LOCUS 1; FGQTL1	Encodes an enzyme belonging to the glucose-6-phosphatase catalytic subunit family. Enzymes are part of a multicomponent integral membrane system that catalyzes the hydrolysis of glucose-6-phosphate, the terminal step in gluconeogenic and glycogenolytic pathways, allowing the release of glucose into the bloodstream. Several coding variants affecting protein function, supported by previously establ…	25631608 , 25625282
HbA1c	rs1050828	missense (V68M)	G6PD	G6PD	G6PD	GOLD	No	N/A (known GWAS index is the lead coding variant)	305900	GLUCOSE-6-PHOSPHATE DEHYDROGENASE; G6PD	300908;300908	ANEMIA, NONSPHEROCYTIC HEMOLYTIC, DUE TO G6PD DEFICIENCY;ANEMIA, NONSPHEROCYTIC HEMOLYTIC, DUE TO G6PD DEFICIENCY	Known causal gene for G6PD deficiency and associated with HbA1c levels through erythrocytic effects (Wheeler et al. 2017)	28898252
HbA1c	rs2229241	splice acceptor variant	RENBP	G6PD	G6PD	GOLD	No	No	312420	RENIN-BINDING PROTEIN; RENBP	N/A	N/A	RENBP gene product inhibits renin activity by forming a dimer with renin; renin is an enzyme produced by the kidneys that regulate blood pressure. This PTV variant association is abolished when conditioning on the GWAS index which is also the amino acid missense variant known to be causal of G6PD deficiency. So G6PD seems to be the likely effector transcript at this locus.
FG, FI, 2hG	rs1260326	missense (L446P)	GCKR	GCKR	GCKR	GOLD	No	Yes	600842	GLUCOKINASE REGULATORY PROTEIN; GCKR	613463	FASTING PLASMA GLUCOSE LEVEL QUANTITATIVE TRAIT LOCUS 5; FGQTL5	Reciprocal conditional analysis attenuates the signal of both the missense and the GWAS index when conditioning on each other, however the missense variant remains genome-wide significant and the effect size is unchanged/larger after conditioning on the GWAS signal. In a type 2 diabetes study the same lead missense variant was shown to drive the GWAS signal at this locus so this seems to confirn …	29632382
2hGlu	rs1800437	missense (E318Q)	GIPR	GIPR	GIPR	GOLD	No	N/A (no good proxy for GWAS index on exome chip)	137241	GASTRIC INHIBITORY POLYPEPTIDE RECEPTOR; GIPR	N/A	N/A	In a type 2 diabetes study the same lead missense variant was shown to drive the GWAS signal at this locus so this seems to confirn GIPR as the effector transcript with strong biological plausibility.	29632382
FG	rs10305492	missense (A316T)	GLP1R	GLP1R	GLP1R	GOLD	No	N/A (known GWAS index is the lead coding variant)	138032	GLUCAGON-LIKE PEPTIDE 1 RECEPTOR; GLP1R	N/A	N/A	GLP1R encodes the receptor for the glucagon-like peptide 1 (GLP-1) hormone, which stimulates glucose-induced insulin secretion. GLP1R agonists form a class of drugs used for the treatment of T2D. This gene is an obvious candidate with strong biological plausibility.
FG, HbA1c	rs60980157	missense (S368L)	GPSM1	GPSM1	GPSM1	GOLD	No	Some	609491	G PROTEIN SIGNALING MODULATOR 1; GPSM1	N/A	N/A	Reciprocal conditional analysis attenuates the signal of both the missense and the GWAS index when conditioning on each other, however the missense variant appears less attenuated and the effect size is the same after conditioning on the GWAS index whereas the GWAS index is completely flat and the effect size is ~0 after conditioning on lead coding. This gene encodes a receptor-independent activa…	29632382
HbA1c	rs1135071	missense (R31S)	HBB	N/A	HbA1c assay problem	N/A	Yes	N/A	141900	HEMOGLOBIN--BETA LOCUS; HBB;	613985;603903;603902;141900;140700	BETA-THALASSEMIA;SICKLE CELL ANEMIA;BETA-THALASSEMIA, DOMINANT INCLUSION BODY TYPE;HEMOGLOBIN--BETA LOCUS; HBB;HEINZ BODY ANEMIAS	Assay artefact
HbA1c	rs906220	missense (H7R)	HK1	HK1	HK1	SILVER	No	N/A (no good proxy for GWAS index on exome chip)	142600	HEXOKINASE 1; HK1	605285;235700	NEUROPATHY, HEREDITARY MOTOR AND SENSORY, RUSSE TYPE; HMSNR;HEMOLYTIC ANEMIA, NONSPHEROCYTIC, DUE TO HEXOKINASE DEFICIENCY	HK1 encodes the main hexokinase in red blood cells and given its role it seems the plausible effector transcript at this locus. Mutations in this gene cause a form of haemolytic anaemia due to hexokinase deficiency.
HbA1c	rs1800562	missense (C279Y)	HFE	HFE, HIST1H4A	HFE	GOLD	No	Yes (Lead coding (1), and a second signal lead coding (2)/GWAS (2))	613609	HFE GENE; HFE	614193;612635;235200;176200	TRANSFERRIN SERUM LEVEL QUANTITATIVE TRAIT LOCUS 2; TFQTL2;MICROVASCULAR COMPLICATIONS OF DIABETES, SUSCEPTIBILITY TO, 7; MVCD7;HEMOCHROMATOSIS, TYPE 1; HFE1;PORPHYRIA VARIEGATA	Conditional results suggest that this is the effector transcript since one of the missense variants is a lead GWAS variant. Variants in this gene cause haemochromatosis a disorder of iron metabolism and data from Wheeler et al. 2017 suggest this locus affects HbA1c through erythrocytic pathways.The iron storage disorder, hereditary haemochromatosis, is a recessive genetic disorder that results fr…	28898252
2hGlu	rs1169288	missense (I27L)	HNF1A	HNF1A	HNF1A	GOLD	No	N/A	142410	HNF1 HOMEOBOX A; HNF1A	612520;606391;600496;142330	DIABETES MELLITUS, INSULIN-DEPENDENT, 20; IDDM20;MATURITY-ONSET DIABETES OF THE YOUNG; MODY;MATURITY-ONSET DIABETES OF THE YOUNG, TYPE 3; MODY3;HEPATIC ADENOMAS, FAMILIAL	Given the function of HNF1A it seems plausible that this is the effector transcript.	25625282
FG	rs17853166	missense (S251G)	IKBKAP	IKBKAP	unknown	N/A	No	No (lead coding and GWAS index indistinguishable)	603722	INHIBITOR OF KAPPA LIGHT POLYPEPTIDE GENE ENHANCER IN B CELLS, KINASE	223900	NEUROPATHY, HEREDITARY SENSORY AND AUTONOMIC, TYPE III; HSAN3	IKBKAP now ELP1 (elongator complex protein 1). Mutations in this gene cause familial dysautonomia. Conditional results unclear, missense and GWAS index both are attenuated in reciprocal conditional results
FG, HbA1c	rs35233100	stop gained (R766*)	MADD	MADD	MADD	SILVER	No	Some	603584	MAP KINASE-ACTIVATING DEATH DOMAIN; MADD	N/A	N/A	Conditional analysis results showed that the GWAS index, lead coding and PTV are all attenuated when conditioning on each other, but signal is not completely abolished. Strong associations with proinsulin, but not with T2D.	http://www.type2diabetesgenetics.org/gene/geneInfo/MADD#
FG	rs2167079	missense (R29Q)	ACP2	MADD	ACP2	BRONZE	No	Some	171650	ACID PHOSPHATASE 2, LYSOSOMAL; ACP2	200950	Lysosomal acid phosphatase deficiency	Encodes lysosomal acid phosphatase-2, expressed in lysosomal compartment and found in all tissues. Linked to Lysosomal acid phosphatase deficiency but no reported metabolic conditions. Associated with autism spectrum disorder or schizophrenia (GWAS). This missense variant is attenuated when conditioned on the GWAS index and the MADD PTV but not completely abolished.	28540026
FG	rs15943	missense (Q686E)	MAP3K15	N/A	MAP3K15	SILVER	Yes	N/A	300820	MITOGEN-ACTIVATED PROTEIN KINASE KINASE KINASE 15; MAP3K15	N/A	N/A	MAP3K protein plays an essential role in apoptotic cell death triggered by cellular stresses. Differential expression of MAP3K15 in Europeans vs. African Americans in muscle: (PMID: 21266331). PMID 28459107 (2017): "MAP3K15 seems to be a novel kinase linked to steroidogenesis, which has very recently been shown to be differentially expressed in the adult adrenal gland (Bergman et al. 2017). Of no…	28459107; 21266331
FG	rs56381411	missense (G838S)	MAP3K15	N/A	MAP3K15	SILVER	Yes	N/A	300820	MITOGEN-ACTIVATED PROTEIN KINASE KINASE KINASE 15; MAP3K15	N/A	N/A	(SEE ABOVE)
HbA1c	rs35332062	missense (A265V)	MLXIPL	N/A	MLXIPL	SILVER	Yes	N/A	*605678	MLX-INTERACTING PROTEIN-LIKE; MLXIPL	N/A	N/A	This gene encodes a carbohydrate response element-binding protein. The rat gene is essential for activation of liver pyruvate kinase and is activated by high glucose. The gene maps to a region deleted in Williams-Beuren syndrome (WBS; OMIM 194050). This is a multisystem developmental disorder caused by deletion of contiguous genes on chromosome 7q11.23, encompassing this gene. WBS is characterise…	11698644; 9860302; 15534874
HbA1c	rs3812316	missense (Q241H)	MLXIPL	N/A	MLXIPL	SILVER	Yes	N/A	*606678	MLX-INTERACTING PROTEIN-LIKE; MLXIPL	N/A	N/A	This gene encodes a carbohydrate response element-binding protein. The rat gene is essential for activation of liver pyruvate kinase and is activated by high glucose. The gene maps to a region deleted in Williams-Beuren syndrome (WBS; OMIM 194050). This is a multisystem developmental disorder caused by deletion of contiguous genes on chromosome 7q11.23, encompassing this gene. WBS is characterise…	11698644; 9860302; 15534874
FI	rs1983210	missense (E1273D)	OBSL1	N/A	OBSL1	BRONZE	Yes	N/A	*610991	OBSCURIN-LIKE 1; OBSL1	612921	THREE M SYNDROME 2; 3M2	The gene encodes a cytoskeletal protein related to obscurin. Homozygous and compound heterozygous mutations in the gene leading to complete loss of OBSL1 cause 3M syndrome (3M2; OMIM 612921), an autosomal recessive primordial growth disorder characterised by significant intrauterine and postnatal growth restriction and other dysmorphologies. Loss of OBSL1 leads to downregulation of CUL7 another g…	19481195
FI	rs3183099	splice region	OBSL1	N/A	OBSL1	BRONZE	Yes	N/A	*610991	OBSCURIN-LIKE 1; OBSL1	612921	THREE M SYNDROME 2; 3M2	The gene encodes a cytoskeletal protein related to obscurin. Homozygous and compound heterozygous mutations in the gene leading to complete loss of OBSL1 cause 3M syndrome (3M2; OMIM 612921), an autosomal recessive primordial growth disorder characterised by significant intrauterine and postnatal growth restriction and other dysmorphologies. Loss of OBSL1 leads to downregulation of CUL7 another g…	19481195
HbA1c	rs61732434	missense (S161N)	OR51V1	N/A	OR51V1	BRONZE	Yes	N/A	N/A	N/A	N/A	N/A	This gene encodes an olfactory receptor family 51 subfamily V member 1. Integrated proteomics within GeneCards states the gene is overexpressed in bone marrow stromal cells and adipoctye. This gene maps to a region deleted in some individuals with beta-thalassemia as it maps to the HBB cluster. There is no information specifically on the function of this gene. Novel locus so missense could be ide…	21390308; 25331561
FG	rs6235	missense (S690T)	PCSK1	PCSK1	PCSK1	GOLD	No	Yes	*162150	PROPROTEIN CONVERTASE, SUBTILISIN/KEXIN-TYPE, 1; PCSK1	612362;600955	BODY MASS INDEX QUANTITATIVE TRAIT LOCUS 12; BMIQ12;PROPROTEIN CONVERTASE 1/3 DEFICIENCY	Reciprocal conditional analysis attenuates the signal of both the missense and the GWAS index when conditioning on each other, however the missense variant appears less attenuated. PCSK1 encodes prohormone convertase and is involved in proinsulin to insulin processingand therefore seems highly plausible effector transcript at this locus. Mutations in PCSK1 are known to lead to obesity with impair…	9207799
FG	rs701865	missense (S270T)	PDE6C	N/A	PDE6C	BRONZE	Yes	N/A	*600827	PHOSPHODIESTERASE 6C, cGMP-SPECIFIC, CONE, ALPHA-PRIME; PDE6C	613093	CONE DYSTROPHY 4; COD4	The gene encodes for a phosphdiesterase 6C, cGMP-specific, cone alpha-prime. Homozygous and compound heterozygous mutations in this gene cause a disorder of early onset cone dystrophy (OMIM 613093). Novel locus so missense could be identifying the effector transcript. Existing GWAS results which are not genome-wide significant suggest this association is the strongest at this locus and conditiona…	19615668
FI	rs1801282	missense (P12A)	PPARG	PPARG	PPARG	GOLD	No	N/A	*601487	PEROXISOME PROLIFERATOR-ACTIVATED RECEPTOR-GAMMA; PPARG	609338;606641;604367;601665;137800	CAROTID INTIMAL MEDIAL THICKNESS 1;BODY MASS INDEX; BMI;LIPODYSTROPHY, FAMILIAL PARTIAL, TYPE 3; FPLD3;OBESITY;GLIOMA SUSCEPTIBILITY 1; GLM1	There are both missense and non-coding variants at this locus and though the relative role of each variant may not be completely clear, there is evidence that the coding variant does contribute to the signal (Mahajan et al. 2018) so it seems likely that the effector transcript at this locus is indeed PPARG. Also, given role of PPARG in adipocyte differentiation and known effect of mutations at th…	29632382
HbA1c	rs3747481	missense (P359L)	PRR14	N/A	PRR14	BRONZE	Yes	N/A	*617423	N/A	N/A	N/A	This gene encodes a proline rich protein which supports the nuclear lamina. Knockdown of the gene by RNAi in HeLa or RPE1 cells lead to nuclear distortion and detachment of the nucleus from the actin cytoskeleton. Additional functional studies suggested a role for this gene in skeletal myogenesis. Novel locus so it is possible missense variant in the gene is identifying effector transcript. Based…	24209742; 25906157
FI	rs145878042	missense (L300P)	RAPGEF3	N/A	RAPGEF3	BRONZE	Yes	N/A	* 606057	RAP GUANINE NUCLEOTIDE EXCHANGE FACTOR 3; RAPGEF3	N/A	N/A	This gene encodes cAMP-regulated guanine nucleotide exchange factor I and is part of a c-AMP responsive signalling complex. Variants in this gene have been associated with optic nerve measurements (GWAS catalog).Novel locus so it is possible the missense variant in the gene is identifying the effector transcript.	16177794
HbA1c	rs35413309	missense (A223V)	RGS9BP	N/A	RGS9BP	BRONZE	Yes	N/A	* 607814	REGULATOR OF G PROTEIN SIGNALING 9-BINDING PROTEIN; RGS9BP	608415	PROLONGED ELECTRORETINAL RESPONSE SUPPRESSION; PERRS	Encodes regulator of G protein signaling 9-binding protein, mutations in this gene have been described in a patient with bradyopsia, an eye disorder (OMIM 608415). Novel locus so it is possible the missense variant in the gene is identifying the effector transcript.	14702087
FG, HbA1c	rs35742417	missense (S1499Y)	RREB1	RREB1	RREB1	GOLD	No	N/A	* 602209	RAS-RESPONSIVE ELEMENT BINDING PROTEIN 1; RREB1	N/A	N/A	Even though this exact variant did not contribute to the type 2 diabetes signal in atype 2 diabetes study (Mahajan et al. 2018), a second missense within this gene did contribute to the signal therefore supporting this as the/an effector transcript at this locus. This gene encodes Ras-responsive element binding protein 1. Other variants at this locus have been associated with urate levels, severa…	29632382
HbA1c	rs2732481	missense (Q363P)	ZNF641	SENP1	SENP1	SILVER	No	N/A	* 612157 (SENP1) * 613906 (ZNF641)	SYNAPTIC VESICLE GLYCOPROTEIN 2C; SV2C; ZINC FINGER PROTEIN 641; ZNF641	N/A	N/A	SENP1 is the locus identified by GWAS variants associated with HbA1c but due to lack of good proxy in the exome chip conditional analysis was not possible. SENP1 encodes sentrin specific protease family member 1, mice null for this gene are embryonic lethal and showed evidence for erythropoietic defects in fetal liver. This suggests SENP1 could be the effector transcript at this locus and the mis…	20457756
HbA1c	rs35097172	splice region	SLC25A47	SLC25A47	unknown	N/A	No	No (lead coding and GWAS index indistinguishable)	* 609911	HEPATOCELLULAR CARCINOMA-DOWNREGULATED MITOCHONDRIAL CARRIER PROTEIN	N/A	N/A	Gene encodes HEPATOCELLULAR CARCINOMA-DOWNREGULATED MITOCHONDRIAL CARRIER PROTEIN. There isn't much information about the in vivo function for this gene though it has been speculated it may be an uncoupling protein that catalyzes the physiologic proton leak in liver	15322095
FG, HbA1c	rs5400	missense (T110I)	SLC2A2	SLC2A2	SLC2A2	GOLD	No	No (lead coding and GWAS index indistinguishable)	* 138160 *227810 *125853	SOLUTE CARRIER FAMILY 2 (FACILITATED GLUCOSE TRANSPORTER), MEMBER	227810	FANCONI-BICKEL SYNDROME; FBS	Gene encodes the glucose transporter GLUT2 which has an established role in multiple metabolic tissues, seems a highly biological plausible effector transcript. Mutations in SLC2A2 are a known cause of Fanconi Bickel syndrome and neonatal diabetes. In conditional analysis both missense and GWAS index are attenuated by reciprocal conditional analysis.	22660720, 21920790
FG, HbA1c	rs13266634	missense (R276W)	SLC30A8	SLC30A8	SLC30A8	GOLD	No	No (lead coding and GWAS index indistinguishable)	*611145	SOLUTE CARRIER FAMILY 30 (ZINC TRANSPORTER), MEMBER 8; SLC30A8	125853	DIABETES MELLITUS, NONINSULIN-DEPENDENT; NIDDM	Gene encodes the zinc transporter Znt8 which is expressed almost exclusively in pancreatic beta-cells. According to Mahajan et al. 2018b data this variant appears to drive the T2D GWAS signal and given the role of other coding variants at this gene and their effect on diabetes risk it seems reasonable to assume this is the effector transcript at this locus.	17293876, 24584071, 29632382
HbA1c	rs857725	missense (K1693Q)	SPTA1	SPTA1	SPTA1	GOLD	No	Yes	* 182860	SPECTRIN, ALPHA, ERYTHROCYTIC 1; SPTA1	270970;266140;130600	SPHEROCYTOSIS, TYPE 3; SPH3;PYROPOIKILOCYTOSIS, HEREDITARY; HPP;ELLIPTOCYTOSIS 2; EL2	Gene encodes spectrin alpha, the main membrane protein of the erythrocyte. Mutations in the gene cause hereditary spherocytosis whilst variants at this locus are associated with blood cell traits. This locus appears to associate with HbA1c through erythrocytic pathway and this genes seems the most likely effector transcript.
HbA1c	rs863362	stop gained (W66X)	OR10X1	SPTA1	SPTA1	GOLD	No	No	N/A	N/A	N/A	N/A	Encodes Olfactory Receptor Family 10 Subfamily X Member 1 (Gene/Pseudogene?). The association of stop variant in OR10X1 is abolished once conditioned on the SPTA1 GWAS index variant or on the SPTA1 missense variant, making it unlikely that OR10X1 is an effector transcript and pointing to SPTA1 being the effector transcript.
HbA1c	rs229587	missense (S439N)	SPTB	N/A	SPTB	GOLD	Yes	N/A	*182870	SPECTRIN, BETA, ERYTHROCYTIC; SPTB	182870;130600	SPECTRIN, BETA, ERYTHROCYTIC; SPTB;ELLIPTOCYTOSIS 2; EL2	Encodes the protein spectrin, beta, erythrocytic, that is a major constituent of the cytoskeletal network underlying the erythrocyte plasma membrane. The protein is highly expressed in bone marrow, brain, heart and skeletal muscle. Mutations in this gene underlie a range of haematological disorders, namely haemolytic anaemias including elliptocytosis, spherocytosis and pyropoikilocytosis. Given t…
FG	rs194524	missense (R456Q)	STEAP2	N/A	STEAP2	BRONZE	Yes	N/A	* 605094	SIX-TRANSMEMBRANE EPITHELIAL ANTIGEN OF PROSTATE 2; STEAP2	N/A	N/A	Encodes SIX-TRANSMEMBRANE PROTEIN OF PROSTATE 1. Involved in cellular uptake of iron and copper. Novel locus so possible that the missense variant is identifying the effector transcript.
HbA1c	rs31244	missense (D543N)	SV2C	N/A	SV2C	SILVER	Yes	N/A	* 610291	SYNAPTIC VESICLE GLYCOPROTEIN 2C; SV2C	N/A	N/A	Encodes SYNAPTIC VESICLE GLYCOPROTEIN 2C. Other variants at this locus associate with blood cell traits. Novel locus so possible that the missense variant is identifying the effector transcript.
HbA1c	rs415895	missense (Q447E)	SWAP70	N/A	SWAP70	GOLD	Yes	N/A	* 604762	SWITCH-ASSOCIATED PROTEIN 70	N/A	N/A	Encodes Switch Associated Protein 70, which is expressed in a number of tissues, with highest expression in EBV-transformed lymphocytes. rs415895 is an eQTL for SWAP70 in esophagus mucosa. Knockout mice have abnormal phenotypes reported in the cellular, immune and hematopoietic systems. Variant is associated with a number of blood traits (unpublished) including mean corpuscular hemoglobin concent…	26343387
FG, HbA1c	rs35720761	missense (C845Y)	THADA	THADA	unknown	N/A	No	N/A	* 611800	THYROID ADENOMA-ASSOCIATED GENE; THADA	N/A	N/A	Encodes Thyroid adenoma-associated protein. This gene is the target of 2p21 choromosomal aberrations in benign thyroid adenomas. This SNP is not present in published results so cannot perform conditional analysis, however the variant below (T897A) is present, and in the Mahajan et al 2018 study it was shown it was not driving the association at the GWAS locus, so the effector transcript remains u…	29632382
FG	rs7578597	missense (T897A)	THADA	THADA	unknown	N/A	No	Some (association signal in FG GWAS attenuated after conditioning on T897A)	* 611800	THYROID ADENOMA-ASSOCIATED GENE; THADA	N/A	N/A	Encodes Thyroid adenoma-associated protein. This gene is the target of 2p21 choromosomal aberrations in benign thyroid adenomas. This variant is present in previous MAGIC datasets and conditional analysis suggested this variant could be influencing the signal. However in the type 2 diabetes study by Mahajan et al., 2018 it was shown to not drive the GWAS signal, as such the effector transcript re…	29632382
HbA1c	rs2748427	missense (W125R)	TMC6	TMC6	unknown	N/A	No	N/A (no suitable proxy for GWAS index)	* 605828	TRANSMEMBRANE CHANNEL-LIKE PROTEIN 6; TMC6	226400	EPIDERMODYSPLASIA VERRUCIFORMIS; EV	Autosomally recessively inherited mutations in TMC6 cause epidermodysplasia verruciformis. In vivo, TMC6 and its homolog TMC8, interact and form a complex with the zinc transporter 1 (SLC30A1) and localize mostly to the endoplasmic reticulum, but also to the nuclear membrane and Golgi apparatus
HbA1c	rs855791	missense (V727A)	TMPRSS6	TMPRS66	TMPRSS6	GOLD	No	Some (coding variant less attenuated than non coding GWAS variant)	* 609862	TRANSMEMBRANE PROTEASE, SERINE 6; TMPRSS6	206200	IRON-REFRACTORY IRON DEFICIENCY ANEMIA; IRIDA	Reciprocal conditional analysis attenuates the signal of both the missense and the GWAS index when conditioning on each other. TRANSMEMBRANE PROTEASE, SERINE 6 is a gene mutations in which lead to an iron-refractory iron deficiency anaemia and the locus is also assocaited with lots of blood cell traits suggesting possible effect on hba1c mediated at least in part through erythrocytic pathway.
HbA1c	rs35726701	missense (K596E)	RNF123	USP4	unknown	N/A	No	N/A (no suitable proxy for GWAS index)	* 614472	RING FINGER PROTEIN 123; RNF123	N/A	N/A	RNF123 is a cytoplasmic E3 ubiquitin ligase with a role in cell cycle progression. Ubiquitin specific protease 4 (USP4) is an enzyme that cleaves ubiquitin from a number of protein substrates. USP4 has substrates of important function in a number of cell signalling pathways, including the NF-κB, TGF-β, Wnt/β-catenin, p53, and spliceosome pathways. Other substrates include the adenosine A2A recept…
2hGlu	rs3784634	missense (R974K)	VPS13C	VPS13C/C2CD4A/C2CD4B	VPS13C & C2CD4A/C2CD4B	SILVER (VPS13C) BRONZE (C2CD4A/C2CD4B)	No	No (lead coding variant and GWAS index indistinguishable)	* 608879	VACUOLAR PROTEIN SORTING 13, YEAST, HOMOLOG OF, C; VPS13C	N/A	N/A	VPS13C is ubiquitously expressed in mammals, with particularly high levels in pancreatic islets and β-cells. Hypothesised that VPS13C may play a role in the intracellular trafficking of insulin but beta-cell specific knockout mice have very mild phenotype. Reciprocal conditional analysis between intronic GWAS index proxy and missense mean suggest they are indistinguishable. Evidence for effects o…	27329800
FG	rs1886686	missense (G16A)	WDR78	N/A	WDR78	BRONZE	Yes	N/A	N/A	N/A	N/A	N/A	Encodes a WD repeat-containing protein 78 (WDR78). WDR78 is a protein with a WD40 domain that is found in a number of eukaryotic proteins having a wide variety of functions, including participation as adaptor/regulatory modules in signal transduction, pre-mRNA processing and cytoskeleton assembly . This missense variant (G16A) is common across populations and is classified as benign in Polyphen a…	23666063
FG	rs17265513	missense (N310S)	ZHX3	ZHX3	unknown	N/A	No	Some (both GWAS index and lead coding variant are attenuated)	* 609598	ZINC FINGER AND HOMEODOMAIN PROTEIN 3; ZHX3	N/A	N/A	Encodes the Zinc fingers and homeoboxes protein 3 protein which is a member of the zinc fingers and homeoboxes (ZHX) gene family. According to data from Mahajan et al. the coding variant is not driving the association at this locus.	29632382
HbA1c	multiple	multiple missense variants	TF	N/A	TF	GOLD	Yes	N/A	* 190000	TRANSFERRIN; TF	209300	ATRANSFERRINEMIA	Encodes the iron-binding transport protein, transferrin (OMIM 190000). It is highly expressed in the liver, brain and nervous tissue and circulated at high levels in blood plasma as an important biological carrier of iron. It is responsible for transporting iron from sites of absorption and heme degradation to all proliferating cells in the body. From GWAS variation in the TF gene has been associ…	19084217, 25352340, 15466165, 11110675, 3472216, 6585826, 17698317
