## Supplemental Table 7 for "Tissue-Specific Alteration of Metabolic Pathways Influences Glycemic Regulation"

### Sheet: S7A
Table S7. Gene Set Enrichment Analysis by GeneMANIA network analysis showing enriched GO terms and Reactome pathways in the network for (A) HbA1c; (B) FG; (C) FI; (D) 2hGlu.
GOID: Gene Ontology ID; GOTerm: Gene Ontology Term. Gene Set Enrichment (GSE) of networks was performed with ClueGO using GO terms and REACTOME gene sets. The enrichment results were considered significant when Bonferroni-adjusted p-value < 0.05 and at least 3% of the genes contained in the tested gene set is included in the network. Gene sets were also grouped using kappa score into functional g…
GOID	GOTerm	Ontology Source	Term PValue	Term PValue Corrected with Bonferroni step down	Group PValue	Group PValue Corrected with Bonferroni step down	GOLevels	GOGroups	% Associated Genes	No. Genes	Associated Genes Found
GO:0048260	positive regulation of receptor-mediated endocytosis	GO_BiologicalProcess-EBI-UniProt-GOA_27.02.2019_00h00	0.00643876	0.0321938	1.85019e-08	2.77529e-07	[4, 5, 6, 7, 8]	Group10	4.47761	3	[B2M, EGF, HFE]
GO:0000041	transition metal ion transport	GO_BiologicalProcess-EBI-UniProt-GOA_27.02.2019_00h00	3.02691e-05	0.00105942	1.85019e-08	2.77529e-07	[7]	Group10	4.4586	7	[ABCB6, B2M, HFE, PPBP, SLC25A37, SLC30A8, TFRC]
GO:0006826	iron ion transport	GO_BiologicalProcess-EBI-UniProt-GOA_27.02.2019_00h00	0.000173063	0.00484575	1.85019e-08	2.77529e-07	[8]	Group10	5.43478	5	[ABCB6, B2M, HFE, SLC25A37, TFRC]
GO:0046916	cellular transition metal ion homeostasis	GO_BiologicalProcess-EBI-UniProt-GOA_27.02.2019_00h00	2.67404e-05	0.000962656	1.85019e-08	2.77529e-07	[7, 9]	Group10	4.54545	7	[ABCB6, ALAS2, HFE, NCOA4, SLC30A8, TFRC, TMPRSS6]
GO:0055076	transition metal ion homeostasis	GO_BiologicalProcess-EBI-UniProt-GOA_27.02.2019_00h00	4.816e-09	2.69696e-07	1.85019e-08	2.77529e-07	[8]	Group10	6.21469	11	[ABCB6, ALAS2, B2M, EPB42, HFE, NCOA4, RHAG, SLC25A37, SLC30A8, TFRC, TMPRSS6]
GO:0034755	iron ion transmembrane transport	GO_BiologicalProcess-EBI-UniProt-GOA_27.02.2019_00h00	0.000413028	0.0103257	1.85019e-08	2.77529e-07	[8, 9]	Group10	11.5385	3	[HFE, SLC25A37, TFRC]
GO:0046915	transition metal ion transmembrane transporter activity	GO_BiologicalProcess-EBI-UniProt-GOA_27.02.2019_00h00	0.00315706	0.0284136	1.85019e-08	2.77529e-07	[8, 9, 10]	Group10	5.76923	3	[SLC25A37, SLC30A8, TFRC]
GO:0048872	homeostasis of number of cells	GO_BiologicalProcess-EBI-UniProt-GOA_27.02.2019_00h00	5.98794e-07	2.93409e-05	2.70512e-08	3.78717e-07	[4]	Group13	3.45821	12	[ALAS2, AMPD3, B2M, EPB42, G6PD, HSPA1A, PPBP, RHAG, SH2B3, SPTA1, TFRC, TRIM10]
GO:0030168	platelet activation	GO_BiologicalProcess-EBI-UniProt-GOA_27.02.2019_00h00	0.000162271	0.00470585	2.70512e-08	3.78717e-07	[3, 4, 6]	Group13	3.41463	7	[CPOX, HBB, PF4, PF4V1, RNASE3, SH2B3, TFRC]
GO:0034101	erythrocyte homeostasis	GO_BiologicalProcess-EBI-UniProt-GOA_27.02.2019_00h00	2.66905e-08	1.46798e-06	2.70512e-08	3.78717e-07	[3, 6]	Group13	6.17284	10	[ALAS2, AMPD3, B2M, EPB42, G6PD, HSPA1A, PPBP, RHAG, SH2B3, TRIM10]
GO:0070527	platelet aggregation	GO_BiologicalProcess-EBI-UniProt-GOA_27.02.2019_00h00	0.0101246	0.0303739	2.70512e-08	3.78717e-07	[4, 5, 7]	Group13	3.79747	3	[CPOX, HBB, SH2B3]
GO:0070098	chemokine-mediated signaling pathway	GO_BiologicalProcess-EBI-UniProt-GOA_27.02.2019_00h00	0.000468472	0.0107749	2.70512e-08	3.78717e-07	[5, 6, 7]	Group13	4.38596	5	[GYPC, PF4, PF4V1, PPBP, SH2B3]
GO:0061515	myeloid cell development	GO_BiologicalProcess-EBI-UniProt-GOA_27.02.2019_00h00	3.18106e-05	0.00108156	2.70512e-08	3.78717e-07	[4, 5, 6, 7, 8, 9]	Group13	5.60748	6	[CPOX, EPB42, G6PD, PPBP, RHAG, SH2B3]
GO:0045646	regulation of erythrocyte differentiation	GO_BiologicalProcess-EBI-UniProt-GOA_27.02.2019_00h00	0.00617545	0.0370527	2.70512e-08	3.78717e-07	[3, 5, 6, 7, 8, 9, 10]	Group13	4.54545	3	[B2M, HSPA1A, PPBP]
GO:0030219	megakaryocyte differentiation	GO_BiologicalProcess-EBI-UniProt-GOA_27.02.2019_00h00	0.000793398	0.0142812	2.70512e-08	3.78717e-07	[5, 6, 7, 8, 9]	Group13	3.90625	5	[CPOX, NFE2, PF4, PPBP, SH2B3]
GO:0035855	megakaryocyte development	GO_BiologicalProcess-EBI-UniProt-GOA_27.02.2019_00h00	0.00051617	0.0113557	2.70512e-08	3.78717e-07	[5, 6, 7, 8, 9, 10]	Group13	10.7143	3	[CPOX, PPBP, SH2B3]
R-HSA:189445	Metabolism of porphyrins	REACTOME_Pathways_27.02.2019	3.2822e-10	1.9365e-08	7.63413e-08	9.92437e-07	[-1]	Group08	35.2941	6	[ALAS2, BLVRB, CPOX, FECH, HMBS, UROD]
R-HSA:189451	Heme biosynthesis	REACTOME_Pathways_27.02.2019	2.33492e-09	1.35425e-07	7.63413e-08	9.92437e-07	[-1]	Group08	45.4545	5	[ALAS2, CPOX, FECH, HMBS, UROD]
GO:0033013	tetrapyrrole metabolic process	GO_BiologicalProcess-EBI-UniProt-GOA_27.02.2019_00h00	4.22761e-09	2.40974e-07	7.63413e-08	9.92437e-07	[4]	Group08	9.18367	9	[ABCB6, ALAS2, BLVRB, CPOX, FECH, HMBS, PPBP, SPTA1, UROD]
GO:0051188	cofactor biosynthetic process	GO_BiologicalProcess-EBI-UniProt-GOA_27.02.2019_00h00	8.54385e-07	4.01561e-05	7.63413e-08	9.92437e-07	[4]	Group08	3.03738	13	[ABCB6, ALAS2, CPOX, FECH, HK1, HMBS, MLXIPL, NDUFA9, PFKL, PPT2-EGFL8, SNCA, SPTA1, UROD]
GO:0042168	heme metabolic process	GO_BiologicalProcess-EBI-UniProt-GOA_27.02.2019_00h00	2.8253e-07	1.41265e-05	7.63413e-08	9.92437e-07	[3, 5, 6]	Group08	12.5	6	[ALAS2, BLVRB, CPOX, FECH, HMBS, UROD]
GO:0046501	protoporphyrinogen IX metabolic process	GO_BiologicalProcess-EBI-UniProt-GOA_27.02.2019_00h00	3.04438e-08	1.64396e-06	7.63413e-08	9.92437e-07	[5, 6]	Group08	29.4118	5	[ALAS2, CPOX, FECH, HMBS, UROD]
R-HSA:373760	L1CAM interactions	REACTOME_Pathways_27.02.2019	0.00462634	0.0323844	4.71668e-07	5.66002e-06	[-1]	Group11	3.36134	4	[ANK1, SPTA1, SPTB, TUBB1]
R-HSA:445095	Interaction between L1 and Ankyrins	REACTOME_Pathways_27.02.2019	0.000699592	0.0139918	4.71668e-07	5.66002e-06	[-1]	Group11	9.67742	3	[ANK1, SPTA1, SPTB]
R-HSA:6807878	COPI-mediated anterograde transport	REACTOME_Pathways_27.02.2019	0.00256935	0.0282629	4.71668e-07	5.66002e-06	[-1]	Group11	3.9604	4	[ANK1, SPTA1, SPTB, TUBB1]
GO:0031333	negative regulation of protein complex assembly	GO_BiologicalProcess-EBI-UniProt-GOA_27.02.2019_00h00	0.00202115	0.0303172	4.71668e-07	5.66002e-06	[4, 5, 6]	Group11	3.16456	5	[RIOK3, RNASE3, SNCA, SPTA1, SPTB]
GO:0032271	regulation of protein polymerization	GO_BiologicalProcess-EBI-UniProt-GOA_27.02.2019_00h00	2.80283e-06	0.000126127	4.71668e-07	5.66002e-06	[4, 5, 6, 7]	Group11	3.73134	10	[ACTR2, ACTR3, ARPC1B, ARPC3, ARPC4, ARPC5, HSPA1A, SNCA, SPTA1, SPTB]
GO:0032272	negative regulation of protein polymerization	GO_BiologicalProcess-EBI-UniProt-GOA_27.02.2019_00h00	0.00977961	0.0391185	4.71668e-07	5.66002e-06	[5, 6, 7, 8]	Group11	3.84615	3	[SNCA, SPTA1, SPTB]
GO:0008064	regulation of actin polymerization or depolymerization	GO_BiologicalProcess-EBI-UniProt-GOA_27.02.2019_00h00	6.84185e-06	0.000301041	4.71668e-07	5.66002e-06	[5, 6, 7, 8, 9]	Group11	3.86266	9	[ACTR2, ACTR3, ARPC1B, ARPC3, ARPC4, ARPC5, SPTA1, SPTB, SWAP70]
GO:0030835	negative regulation of actin filament depolymerization	GO_BiologicalProcess-EBI-UniProt-GOA_27.02.2019_00h00	0.00182882	0.0292611	4.71668e-07	5.66002e-06	[5, 6, 7, 8, 9, 10, 11]	Group11	6.97674	3	[SPTA1, SPTB, SWAP70]
R-HSA:1237044	Erythrocytes take up carbon dioxide and release oxygen	REACTOME_Pathways_27.02.2019	4.79224e-05	0.00158144	1.72963e-06	1.90259e-05	[-1]	Group12	23.0769	3	[HBB, RHAG, SLC4A1]
R-HSA:1247673	Erythrocytes take up oxygen and release carbon dioxide	REACTOME_Pathways_27.02.2019	1.43085e-05	0.000558032	1.72963e-06	1.90259e-05	[-1]	Group12	33.3333	3	[HBB, RHAG, SLC4A1]
R-HSA:1480926	O2/CO2 exchange in erythrocytes	REACTOME_Pathways_27.02.2019	4.79224e-05	0.00158144	1.72963e-06	1.90259e-05	[-1]	Group12	23.0769	3	[HBB, RHAG, SLC4A1]
GO:0015669	gas transport	GO_BiologicalProcess-EBI-UniProt-GOA_27.02.2019_00h00	1.51964e-05	0.000577463	1.72963e-06	1.90259e-05	[4]	Group12	14.8148	4	[HBB, HBD, HBQ1, RHAG]
GO:0016999	antibiotic metabolic process	GO_BiologicalProcess-EBI-UniProt-GOA_27.02.2019_00h00	0.000182764	0.00493464	1.72963e-06	1.90259e-05	[4]	Group12	3.34928	7	[FECH, HBB, HBD, HBQ1, IDH3G, MPO, SNCA]
GO:0042737	drug catabolic process	GO_BiologicalProcess-EBI-UniProt-GOA_27.02.2019_00h00	0.00015745	0.0047235	1.72963e-06	1.90259e-05	[4]	Group12	3.43137	7	[AMPD3, FECH, HBB, HBD, HBQ1, MPO, SNCA]
GO:0051187	cofactor catabolic process	GO_BiologicalProcess-EBI-UniProt-GOA_27.02.2019_00h00	1.02441e-07	5.32691e-06	1.72963e-06	1.90259e-05	[4]	Group12	7.92079	8	[BLVRB, CPOX, FECH, HBB, HBD, HBQ1, MPO, SNCA]
GO:0016209	antioxidant activity	GO_BiologicalProcess-EBI-UniProt-GOA_27.02.2019_00h00	9.82371e-06	0.000412596	1.72963e-06	1.90259e-05	[4, 7]	Group12	5.30303	7	[FECH, HBB, HBD, HBQ1, MPO, SNCA, SZT2]
GO:0005344	oxygen carrier activity	GO_BiologicalProcess-EBI-UniProt-GOA_27.02.2019_00h00	0.000215655	0.00560703	1.72963e-06	1.90259e-05	[6]	Group12	14.2857	3	[HBB, HBD, HBQ1]
R-HSA:1237044	Erythrocytes take up carbon dioxide and release oxygen	REACTOME_Pathways_27.02.2019	4.79224e-05	0.00158144	6.95855e-06	6.95855e-05	[-1]	Group09	23.0769	3	[HBB, RHAG, SLC4A1]
R-HSA:1247673	Erythrocytes take up oxygen and release carbon dioxide	REACTOME_Pathways_27.02.2019	1.43085e-05	0.000558032	6.95855e-06	6.95855e-05	[-1]	Group09	33.3333	3	[HBB, RHAG, SLC4A1]
R-HSA:1480926	O2/CO2 exchange in erythrocytes	REACTOME_Pathways_27.02.2019	4.79224e-05	0.00158144	6.95855e-06	6.95855e-05	[-1]	Group09	23.0769	3	[HBB, RHAG, SLC4A1]
R-HSA:5619102	SLC transporter disorders	REACTOME_Pathways_27.02.2019	0.000590615	0.0124029	6.95855e-06	6.95855e-05	[-1]	Group09	5.88235	4	[HK1, RHAG, SLC2A2, SLC4A1]
R-HSA:5619115	Disorders of transmembrane transporters	REACTOME_Pathways_27.02.2019	0.00134372	0.0228432	6.95855e-06	6.95855e-05	[-1]	Group09	3.47222	5	[ABCB6, HK1, RHAG, SLC2A2, SLC4A1]
GO:0015669	gas transport	GO_BiologicalProcess-EBI-UniProt-GOA_27.02.2019_00h00	1.51964e-05	0.000577463	6.95855e-06	6.95855e-05	[4]	Group09	14.8148	4	[HBB, HBD, HBQ1, RHAG]
GO:0030011	maintenance of cell polarity	GO_BiologicalProcess-EBI-UniProt-GOA_27.02.2019_00h00	1.1049e-05	0.000453007	1.1049e-05	9.94406e-05	[3]	Group06	16	4	[ANK1, ANKH, ARPC5, LIN7A]
GO:0045199	maintenance of epithelial cell apical/basal polarity	GO_BiologicalProcess-EBI-UniProt-GOA_27.02.2019_00h00	0.000133951	0.00415247	1.1049e-05	9.94406e-05	[5, 6]	Group06	16.6667	3	[ANK1, ANKH, LIN7A]
GO:0045807	positive regulation of endocytosis	GO_BiologicalProcess-EBI-UniProt-GOA_27.02.2019_00h00	0.000765795	0.0145501	2.77598e-05	0.000222078	[3, 4, 5, 6, 7]	Group07	3.93701	5	[B2M, CCNDBP1, EGF, HFE, SNCA]
GO:0048260	positive regulation of receptor-mediated endocytosis	GO_BiologicalProcess-EBI-UniProt-GOA_27.02.2019_00h00	0.00643876	0.0321938	2.77598e-05	0.000222078	[4, 5, 6, 7, 8]	Group07	4.47761	3	[B2M, EGF, HFE]
GO:0006826	iron ion transport	GO_BiologicalProcess-EBI-UniProt-GOA_27.02.2019_00h00	0.000173063	0.00484575	2.77598e-05	0.000222078	[8]	Group07	5.43478	5	[ABCB6, B2M, HFE, SLC25A37, TFRC]
R-HSA:2029480	Fcgamma receptor (FCGR) dependent phagocytosis	REACTOME_Pathways_27.02.2019	9.10454e-06	0.000391495	4.66179e-05	0.000326325	[-1]	Group14	6.97674	6	[ACTR2, ACTR3, ARPC1B, ARPC3, ARPC4, ARPC5]
R-HSA:2029482	Regulation of actin dynamics for phagocytic cup formation	REACTOME_Pathways_27.02.2019	1.20485e-06	5.5423e-05	4.66179e-05	0.000326325	[-1]	Group14	9.83607	6	[ACTR2, ACTR3, ARPC1B, ARPC3, ARPC4, ARPC5]
R-HSA:2682334	EPH-Ephrin signaling	REACTOME_Pathways_27.02.2019	1.34368e-05	0.000537473	4.66179e-05	0.000326325	[-1]	Group14	6.52174	6	[ACTR2, ACTR3, ARPC1B, ARPC3, ARPC4, ARPC5]
R-HSA:3928662	EPHB-mediated forward signaling	REACTOME_Pathways_27.02.2019	1.24124e-07	6.33035e-06	4.66179e-05	0.000326325	[-1]	Group14	14.2857	6	[ACTR2, ACTR3, ARPC1B, ARPC3, ARPC4, ARPC5]
R-HSA:5663213	RHO GTPases Activate WASPs and WAVEs	REACTOME_Pathways_27.02.2019	4.73666e-08	2.51043e-06	4.66179e-05	0.000326325	[-1]	Group14	16.6667	6	[ACTR2, ACTR3, ARPC1B, ARPC3, ARPC4, ARPC5]
R-HSA:8856828	Clathrin-mediated endocytosis	REACTOME_Pathways_27.02.2019	1.89503e-05	0.000701163	4.66179e-05	0.000326325	[-1]	Group14	4.79452	7	[ACTR2, ACTR3, ARPC3, ARPC4, ARPC5, EGF, TFRC]
GO:0032271	regulation of protein polymerization	GO_BiologicalProcess-EBI-UniProt-GOA_27.02.2019_00h00	2.80283e-06	0.000126127	4.66179e-05	0.000326325	[4, 5, 6, 7]	Group14	3.73134	10	[ACTR2, ACTR3, ARPC1B, ARPC3, ARPC4, ARPC5, HSPA1A, SNCA, SPTA1, SPTB]
GO:0032273	positive regulation of protein polymerization	GO_BiologicalProcess-EBI-UniProt-GOA_27.02.2019_00h00	5.61861e-05	0.00179796	4.66179e-05	0.000326325	[4, 5, 6, 7, 8]	Group14	4.04624	7	[ACTR2, ACTR3, ARPC1B, ARPC3, ARPC4, ARPC5, HSPA1A]
GO:0032272	negative regulation of protein polymerization	GO_BiologicalProcess-EBI-UniProt-GOA_27.02.2019_00h00	0.00977961	0.0391185	4.66179e-05	0.000326325	[5, 6, 7, 8]	Group14	3.84615	3	[SNCA, SPTA1, SPTB]
GO:0008064	regulation of actin polymerization or depolymerization	GO_BiologicalProcess-EBI-UniProt-GOA_27.02.2019_00h00	6.84185e-06	0.000301041	4.66179e-05	0.000326325	[5, 6, 7, 8, 9]	Group14	3.86266	9	[ACTR2, ACTR3, ARPC1B, ARPC3, ARPC4, ARPC5, SPTA1, SPTB, SWAP70]
GO:0038096	Fc-gamma receptor signaling pathway involved in phagocytosis	GO_BiologicalProcess-EBI-UniProt-GOA_27.02.2019_00h00	0.000445111	0.0106827	4.66179e-05	0.000326325	[4, 6, 7, 8, 9, 10]	Group14	3.46821	6	[ACTR2, ACTR3, ARPC1B, ARPC3, ARPC4, ARPC5]
GO:0030835	negative regulation of actin filament depolymerization	GO_BiologicalProcess-EBI-UniProt-GOA_27.02.2019_00h00	0.00182882	0.0292611	4.66179e-05	0.000326325	[5, 6, 7, 8, 9, 10, 11]	Group14	6.97674	3	[SPTA1, SPTB, SWAP70]
GO:0034314	Arp2/3 complex-mediated actin nucleation	GO_BiologicalProcess-EBI-UniProt-GOA_27.02.2019_00h00	7.20767e-07	3.45968e-05	4.66179e-05	0.000326325	[6, 7, 8, 9, 10, 11, 12, 13]	Group14	10.7143	6	[ACTR2, ACTR3, ARPC1B, ARPC3, ARPC4, ARPC5]
GO:2001240	negative regulation of extrinsic apoptotic signaling pathway in absence of ligand	GO_BiologicalProcess-EBI-UniProt-GOA_27.02.2019_00h00	0.00208574	0.0292004	0.00208574	0.0125144	[5, 6, 7, 8, 9, 10]	Group04	6.66667	3	[HSPA1A, PF4, STRADB]
GO:0046718	viral entry into host cell	GO_BiologicalProcess-EBI-UniProt-GOA_27.02.2019_00h00	0.00213512	0.0277565	0.00213512	0.0106756	[6, 7, 8]	Group03	3.125	5	[GYPB, GYPE, HSPA1A, TFRC, TRIM10]
GO:0009167	purine ribonucleoside monophosphate metabolic process	GO_BiologicalProcess-EBI-UniProt-GOA_27.02.2019_00h00	0.00251138	0.0301365	0.00251138	0.0100455	[7, 8, 9]	Group00	6.25	3	[AMPD3, MPP1, PFAS]
R-HSA:425366	Transport of bile salts and organic acids, metal ions and amine compounds	REACTOME_Pathways_27.02.2019	0.0123429	0.0246857	0.00435638	0.0130691	[-1]	Group05	3.52941	3	[RHAG, SLC22A16, SLC30A8]
GO:0008519	ammonium transmembrane transporter activity	GO_BiologicalProcess-EBI-UniProt-GOA_27.02.2019_00h00	0.00266429	0.0266429	0.00435638	0.0130691	[7, 8]	Group05	6.12245	3	[RHAG, SLC22A16, SLC25A47]
GO:0033628	regulation of cell adhesion mediated by integrin	GO_BiologicalProcess-EBI-UniProt-GOA_27.02.2019_00h00	0.00451367	0.0361093	0.00451367	0.00902733	[3, 4]	Group02	5.08475	3	[CPOX, PIEZO1, SWAP70]
R-HSA:70326	Glucose metabolism	REACTOME_Pathways_27.02.2019	0.0148185	0.0148185	0.0148185	0.0148185	[-1]	Group01	3.2967	3	[G6PC2, HK1, PFKL]

### Sheet: S7B
Table S7. Gene Set Enrichment Analysis by GeneMANIA network analysis showing enriched GO terms and Reactome pathways in the network for (A) HbA1c; (B) FG; (C) FI; (D) 2hGlu.
GOID: Gene Ontology ID; GOTerm: Gene Ontology Term. Gene Set Enrichment (GSE) of networks was performed with ClueGO using GO terms and REACTOME gene sets. The enrichment results were considered significant when Bonferroni-adjusted p-value < 0.05 and at least 3% of the genes contained in the tested gene set is included in the network. Gene sets were also grouped using kappa score into functional g…
GOID	GOTerm	Ontology Source	Term PValue	Term PValue Corrected with Bonferroni step down	Group PValue	Group PValue Corrected with Bonferroni step down	GOLevels	GOGroups	% Associated Genes	No. Genes	Associated Genes Found
R-HSA:264876	Insulin processing	REACTOME_Pathways_27.02.2019	4.07228e-06	0.000130313	4.51816e-09	3.16272e-08	[-1]	Group4	14.8148	4	[PCSK1, SLC30A6, SLC30A7, SLC30A8]
R-HSA:2980736	Peptide hormone metabolism	REACTOME_Pathways_27.02.2019	1.71971e-06	6.5349e-05	4.51816e-09	3.16272e-08	[-1]	Group4	6.66667	6	[GCG, GIP, PCSK1, SLC30A6, SLC30A7, SLC30A8]
R-HSA:400508	Incretin synthesis, secretion, and inactivation	REACTOME_Pathways_27.02.2019	0.000106915	0.00224522	4.51816e-09	3.16272e-08	[-1]	Group4	13.0435	3	[GCG, GIP, PCSK1]
R-HSA:425366	Transport of bile salts and organic acids, metal ions and amine compounds	REACTOME_Pathways_27.02.2019	2.4355e-05	0.000681941	4.51816e-09	3.16272e-08	[-1]	Group4	5.88235	5	[SLC22A1, SLC30A2, SLC30A6, SLC30A7, SLC30A8]
R-HSA:425410	Metal ion SLC transporters	REACTOME_Pathways_27.02.2019	3.47964e-06	0.000114828	4.51816e-09	3.16272e-08	[-1]	Group4	15.3846	4	[SLC30A2, SLC30A6, SLC30A7, SLC30A8]
R-HSA:435354	Zinc transporters	REACTOME_Pathways_27.02.2019	5.69466e-07	2.39176e-05	4.51816e-09	3.16272e-08	[-1]	Group4	23.5294	4	[SLC30A2, SLC30A6, SLC30A7, SLC30A8]
R-HSA:435368	Zinc efflux and compartmentalization by the SLC30 family	REACTOME_Pathways_27.02.2019	8.63575e-09	4.23152e-07	4.51816e-09	3.16272e-08	[-1]	Group4	57.1429	4	[SLC30A2, SLC30A6, SLC30A7, SLC30A8]
GO:0000041	transition metal ion transport	GO_BiologicalProcess-EBI-UniProt-GOA_27.02.2019_00h00	3.38536e-06	0.000115102	4.51816e-09	3.16272e-08	[7]	Group4	4.4586	7	[ATP13A1, SLC30A2, SLC30A4, SLC30A6, SLC30A7, SLC30A8, STEAP2]
GO:0032119	sequestering of zinc ion	GO_BiologicalProcess-EBI-UniProt-GOA_27.02.2019_00h00	8.04282e-08	3.6997e-06	4.51816e-09	3.16272e-08	[4, 5, 8, 9, 10, 11]	Group4	36.3636	4	[SLC30A2, SLC30A4, SLC30A7, SLC30A8]
GO:0006829	zinc ion transport	GO_BiologicalProcess-EBI-UniProt-GOA_27.02.2019_00h00	2.42595e-07	1.06742e-05	4.51816e-09	3.16272e-08	[8]	Group4	14.7059	5	[SLC30A2, SLC30A4, SLC30A6, SLC30A7, SLC30A8]
GO:0032024	positive regulation of insulin secretion	GO_BiologicalProcess-EBI-UniProt-GOA_27.02.2019_00h00	3.21232e-05	0.000867326	4.51816e-09	3.16272e-08	[5, 6, 7, 8, 9, 10, 11]	Group4	5.55556	5	[GCG, GCK, GIP, GIPR, SLC30A8]
GO:0046915	transition metal ion transmembrane transporter activity	GO_BiologicalProcess-EBI-UniProt-GOA_27.02.2019_00h00	2.14093e-06	7.70734e-05	4.51816e-09	3.16272e-08	[8, 9, 10]	Group4	9.61539	5	[ATP13A1, SLC30A2, SLC30A4, SLC30A6, SLC30A8]
R-HSA:2980736	Peptide hormone metabolism	REACTOME_Pathways_27.02.2019	1.71971e-06	6.5349e-05	9.33281e-08	5.59968e-07	[-1]	Group2	6.66667	6	[GCG, GIP, PCSK1, SLC30A6, SLC30A7, SLC30A8]
R-HSA:373080	Class B/2 (Secretin family receptors)	REACTOME_Pathways_27.02.2019	0.000599979	0.00659977	9.33281e-08	5.59968e-07	[-1]	Group2	4.21053	4	[GCG, GIP, GIPR, GLP1R]
R-HSA:400508	Incretin synthesis, secretion, and inactivation	REACTOME_Pathways_27.02.2019	0.000106915	0.00224522	9.33281e-08	5.59968e-07	[-1]	Group2	13.0435	3	[GCG, GIP, PCSK1]
R-HSA:420092	Glucagon-type ligand receptors	REACTOME_Pathways_27.02.2019	9.32188e-06	0.000270335	9.33281e-08	5.59968e-07	[-1]	Group2	12.1212	4	[GCG, GIP, GIPR, GLP1R]
R-HSA:422356	Regulation of insulin secretion	REACTOME_Pathways_27.02.2019	0.00420413	0.00840826	9.33281e-08	5.59968e-07	[-1]	Group2	3.75	3	[GCG, GLP1R, SLC2A2]
GO:0010676	positive regulation of cellular carbohydrate metabolic process	GO_BiologicalProcess-EBI-UniProt-GOA_27.02.2019_00h00	0.00363906	0.0109172	9.33281e-08	5.59968e-07	[4, 5, 6, 7]	Group2	3.94737	3	[GCG, GCK, GCKR]
GO:0030073	insulin secretion	GO_BiologicalProcess-EBI-UniProt-GOA_27.02.2019_00h00	1.03769e-06	4.15076e-05	9.33281e-08	5.59968e-07	[4, 6, 7, 8, 9]	Group2	3.46154	9	[G6PC2, GCG, GCK, GIP, GIPR, GLP1R, SLC2A2, SLC30A8, ZHX2]
GO:0032024	positive regulation of insulin secretion	GO_BiologicalProcess-EBI-UniProt-GOA_27.02.2019_00h00	3.21232e-05	0.000867326	9.33281e-08	5.59968e-07	[5, 6, 7, 8, 9, 10, 11]	Group2	5.55556	5	[GCG, GCK, GIP, GIPR, SLC30A8]
R-HSA:5619102	SLC transporter disorders	REACTOME_Pathways_27.02.2019	0.00265494	0.0132747	3.10689e-07	1.55345e-06	[-1]	Group3	4.41176	3	[GCK, GCKR, SLC2A2]
R-HSA:70326	Glucose metabolism	REACTOME_Pathways_27.02.2019	0.000509881	0.00662845	3.10689e-07	1.55345e-06	[-1]	Group3	4.3956	4	[G6PC, G6PC2, GCK, GCKR]
GO:0006112	energy reserve metabolic process	GO_BiologicalProcess-EBI-UniProt-GOA_27.02.2019_00h00	9.95065e-05	0.00218914	3.10689e-07	1.55345e-06	[4, 5]	Group3	4.38596	5	[G6PC, GCK, GFPT1, GFPT2, PCSK1]
GO:0010676	positive regulation of cellular carbohydrate metabolic process	GO_BiologicalProcess-EBI-UniProt-GOA_27.02.2019_00h00	0.00363906	0.0109172	3.10689e-07	1.55345e-06	[4, 5, 6, 7]	Group3	3.94737	3	[GCG, GCK, GCKR]
GO:0010677	negative regulation of cellular carbohydrate metabolic process	GO_BiologicalProcess-EBI-UniProt-GOA_27.02.2019_00h00	0.00288317	0.0115327	3.10689e-07	1.55345e-06	[4, 5, 6, 7]	Group3	4.28571	3	[GCK, GCKR, PCSK1]
GO:0005977	glycogen metabolic process	GO_BiologicalProcess-EBI-UniProt-GOA_27.02.2019_00h00	0.00759821	0.00759821	3.10689e-07	1.55345e-06	[5, 6, 7]	Group3	3.0303	3	[G6PC, GCK, PCSK1]
GO:0006094	gluconeogenesis	GO_BiologicalProcess-EBI-UniProt-GOA_27.02.2019_00h00	0.00161857	0.00971143	3.10689e-07	1.55345e-06	[6, 7]	Group3	3.22581	4	[G6PC, G6PC2, GCG, GCK]
GO:0032024	positive regulation of insulin secretion	GO_BiologicalProcess-EBI-UniProt-GOA_27.02.2019_00h00	3.21232e-05	0.000867326	3.10689e-07	1.55345e-06	[5, 6, 7, 8, 9, 10, 11]	Group3	5.55556	5	[GCG, GCK, GIP, GIPR, SLC30A8]
R-HSA:2046104	alpha-linolenic (omega3) and linoleic (omega6) acid metabolism	REACTOME_Pathways_27.02.2019	1.73194e-07	7.79372e-06	7.56606e-05	0.000302643	[-1]	Group5	30.7692	4	[ELOVL1, ELOVL2, ELOVL3, ELOVL5]
R-HSA:2046105	Linoleic acid (LA) metabolism	REACTOME_Pathways_27.02.2019	1.72185e-08	8.26488e-07	7.56606e-05	0.000302643	[-1]	Group5	50	4	[ELOVL1, ELOVL2, ELOVL3, ELOVL5]
R-HSA:2046106	alpha-linolenic acid (ALA) metabolism	REACTOME_Pathways_27.02.2019	1.73194e-07	7.79372e-06	7.56606e-05	0.000302643	[-1]	Group5	30.7692	4	[ELOVL1, ELOVL2, ELOVL3, ELOVL5]
R-HSA:75105	Fatty acyl-CoA biosynthesis	REACTOME_Pathways_27.02.2019	1.25885e-10	6.29423e-09	7.56606e-05	0.000302643	[-1]	Group5	18.9189	7	[ELOVL1, ELOVL2, ELOVL3, ELOVL4, ELOVL5, ELOVL6, ELOVL7]
R-HSA:75876	Synthesis of very long-chain fatty acyl-CoAs	REACTOME_Pathways_27.02.2019	4.4127e-12	2.25048e-10	7.56606e-05	0.000302643	[-1]	Group5	29.1667	7	[ELOVL1, ELOVL2, ELOVL3, ELOVL4, ELOVL5, ELOVL6, ELOVL7]
R-HSA:8978868	Fatty acid metabolism	REACTOME_Pathways_27.02.2019	7.46325e-06	0.000223897	7.56606e-05	0.000302643	[-1]	Group5	3.9548	7	[ELOVL1, ELOVL2, ELOVL3, ELOVL4, ELOVL5, ELOVL6, ELOVL7]
GO:0030148	sphingolipid biosynthetic process	GO_BiologicalProcess-EBI-UniProt-GOA_27.02.2019_00h00	6.47708e-08	3.04423e-06	7.56606e-05	0.000302643	[5, 6, 7]	Group5	6.01504	8	[CERS2, ELOVL1, ELOVL2, ELOVL3, ELOVL4, ELOVL5, ELOVL6, ELOVL7]
GO:0001676	long-chain fatty acid metabolic process	GO_BiologicalProcess-EBI-UniProt-GOA_27.02.2019_00h00	0.000212529	0.00382552	7.56606e-05	0.000302643	[5, 6, 8]	Group5	3.73134	5	[ELOVL1, ELOVL2, ELOVL3, ELOVL5, ELOVL6]
GO:0006633	fatty acid biosynthetic process	GO_BiologicalProcess-EBI-UniProt-GOA_27.02.2019_00h00	1.64077e-06	6.39899e-05	7.56606e-05	0.000302643	[5, 6, 7, 8]	Group5	3.94089	8	[ELOVL1, ELOVL2, ELOVL3, ELOVL4, ELOVL5, ELOVL6, ELOVL7, GIP]
GO:0034032	purine nucleoside bisphosphate metabolic process	GO_BiologicalProcess-EBI-UniProt-GOA_27.02.2019_00h00	6.09273e-07	2.49802e-05	7.56606e-05	0.000302643	[5, 6, 7, 8]	Group5	4.49438	8	[ELOVL1, ELOVL2, ELOVL3, ELOVL4, ELOVL5, ELOVL6, ELOVL7, PCSK1]
GO:0033875	ribonucleoside bisphosphate metabolic process	GO_BiologicalProcess-EBI-UniProt-GOA_27.02.2019_00h00	6.09273e-07	2.49802e-05	7.56606e-05	0.000302643	[6, 7, 8]	Group5	4.49438	8	[ELOVL1, ELOVL2, ELOVL3, ELOVL4, ELOVL5, ELOVL6, ELOVL7, PCSK1]
GO:0042304	regulation of fatty acid biosynthetic process	GO_BiologicalProcess-EBI-UniProt-GOA_27.02.2019_00h00	0.00265494	0.0132747	7.56606e-05	0.000302643	[5, 6, 7, 8, 9]	Group5	4.41176	3	[ELOVL2, ELOVL5, GIP]
GO:0019367	fatty acid elongation, saturated fatty acid	GO_BiologicalProcess-EBI-UniProt-GOA_27.02.2019_00h00	4.8169e-16	2.50479e-14	7.56606e-05	0.000302643	[7, 8, 9, 10]	Group5	77.7778	7	[ELOVL1, ELOVL2, ELOVL3, ELOVL4, ELOVL5, ELOVL6, ELOVL7]
GO:0034625	fatty acid elongation, monounsaturated fatty acid	GO_BiologicalProcess-EBI-UniProt-GOA_27.02.2019_00h00	4.8169e-16	2.50479e-14	7.56606e-05	0.000302643	[8, 9, 10, 11]	Group5	77.7778	7	[ELOVL1, ELOVL2, ELOVL3, ELOVL4, ELOVL5, ELOVL6, ELOVL7]
GO:0034626	fatty acid elongation, polyunsaturated fatty acid	GO_BiologicalProcess-EBI-UniProt-GOA_27.02.2019_00h00	4.8169e-16	2.50479e-14	7.56606e-05	0.000302643	[8, 9, 10, 11]	Group5	77.7778	7	[ELOVL1, ELOVL2, ELOVL3, ELOVL4, ELOVL5, ELOVL6, ELOVL7]
GO:0035338	long-chain fatty-acyl-CoA biosynthetic process	GO_BiologicalProcess-EBI-UniProt-GOA_27.02.2019_00h00	4.4127e-12	2.25048e-10	7.56606e-05	0.000302643	[6, 7, 8, 9, 10, 11, 12, 13]	Group5	29.1667	7	[ELOVL1, ELOVL2, ELOVL3, ELOVL4, ELOVL5, ELOVL6, ELOVL7]
GO:0042462	eye photoreceptor cell development	GO_BiologicalProcess-EBI-UniProt-GOA_27.02.2019_00h00	0.000610707	0.00610707	0.000610707	0.00183212	[6, 7, 8, 9, 10, 11]	Group0	7.31707	3	[BBS4, MYO7A, PDE6C]
GO:0007099	centriole replication	GO_BiologicalProcess-EBI-UniProt-GOA_27.02.2019_00h00	0.00160024	0.0112017	0.00160024	0.00320048	[3, 4, 5, 6, 7, 8, 9]	Group1	5.26316	3	[ACP2, CEP63, DEUP1]
R-HSA:1236394	Signaling by ERBB4	REACTOME_Pathways_27.02.2019	3.27165e-05	0.000850629	0.0216762	0.0216762	[-1]	Group6	8.88889	4	[APH1A, APH1B, NCSTN, PSENEN]
R-HSA:1251985	Nuclear signaling by ERBB4	REACTOME_Pathways_27.02.2019	4.07228e-06	0.000130313	0.0216762	0.0216762	[-1]	Group6	14.8148	4	[APH1A, APH1B, NCSTN, PSENEN]
R-HSA:193692	Regulated proteolysis of p75NTR	REACTOME_Pathways_27.02.2019	8.04282e-08	3.6997e-06	0.0216762	0.0216762	[-1]	Group6	36.3636	4	[APH1A, APH1B, NCSTN, PSENEN]
R-HSA:193704	p75 NTR receptor-mediated signalling	REACTOME_Pathways_27.02.2019	0.000649022	0.0058412	0.0216762	0.0216762	[-1]	Group6	4.12371	4	[APH1A, APH1B, NCSTN, PSENEN]
R-HSA:1980143	Signaling by NOTCH1	REACTOME_Pathways_27.02.2019	0.000219377	0.00372941	0.0216762	0.0216762	[-1]	Group6	5.47945	4	[APH1A, APH1B, NCSTN, PSENEN]
R-HSA:1980145	Signaling by NOTCH2	REACTOME_Pathways_27.02.2019	9.32188e-06	0.000270335	0.0216762	0.0216762	[-1]	Group6	12.1212	4	[APH1A, APH1B, NCSTN, PSENEN]
R-HSA:204998	Cell death signalling via NRAGE, NRIF and NADE	REACTOME_Pathways_27.02.2019	0.000256229	0.00409966	0.0216762	0.0216762	[-1]	Group6	5.26316	4	[APH1A, APH1B, NCSTN, PSENEN]
R-HSA:205043	NRIF signals cell death from the nucleus	REACTOME_Pathways_27.02.2019	4.36813e-07	1.8783e-05	0.0216762	0.0216762	[-1]	Group6	25	4	[APH1A, APH1B, NCSTN, PSENEN]
R-HSA:2122948	Activated NOTCH1 Transmits Signal to the Nucleus	REACTOME_Pathways_27.02.2019	7.21206e-06	0.000223574	0.0216762	0.0216762	[-1]	Group6	12.9032	4	[APH1A, APH1B, NCSTN, PSENEN]
R-HSA:2644602	Signaling by NOTCH1 PEST Domain Mutants in Cancer	REACTOME_Pathways_27.02.2019	8.95267e-05	0.00205911	0.0216762	0.0216762	[-1]	Group6	6.89655	4	[APH1A, APH1B, NCSTN, PSENEN]
R-HSA:2644603	Signaling by NOTCH1 in Cancer	REACTOME_Pathways_27.02.2019	8.95267e-05	0.00205911	0.0216762	0.0216762	[-1]	Group6	6.89655	4	[APH1A, APH1B, NCSTN, PSENEN]
R-HSA:2644606	Constitutive Signaling by NOTCH1 PEST Domain Mutants	REACTOME_Pathways_27.02.2019	8.95267e-05	0.00205911	0.0216762	0.0216762	[-1]	Group6	6.89655	4	[APH1A, APH1B, NCSTN, PSENEN]
R-HSA:2682334	EPH-Ephrin signaling	REACTOME_Pathways_27.02.2019	0.000531434	0.0063772	0.0216762	0.0216762	[-1]	Group6	4.34783	4	[APH1A, APH1B, NCSTN, PSENEN]
R-HSA:2894858	Signaling by NOTCH1 HD+PEST Domain Mutants in Cancer	REACTOME_Pathways_27.02.2019	8.95267e-05	0.00205911	0.0216762	0.0216762	[-1]	Group6	6.89655	4	[APH1A, APH1B, NCSTN, PSENEN]
R-HSA:2894862	Constitutive Signaling by NOTCH1 HD+PEST Domain Mutants	REACTOME_Pathways_27.02.2019	8.95267e-05	0.00205911	0.0216762	0.0216762	[-1]	Group6	6.89655	4	[APH1A, APH1B, NCSTN, PSENEN]
R-HSA:2979096	NOTCH2 Activation and Transmission of Signal to the Nucleus	REACTOME_Pathways_27.02.2019	1.72361e-06	6.37735e-05	0.0216762	0.0216762	[-1]	Group6	18.1818	4	[APH1A, APH1B, NCSTN, PSENEN]
R-HSA:3928665	EPH-ephrin mediated repulsion of cells	REACTOME_Pathways_27.02.2019	5.38742e-05	0.00129298	0.0216762	0.0216762	[-1]	Group6	7.84314	4	[APH1A, APH1B, NCSTN, PSENEN]
R-HSA:73887	Death Receptor Signalling	REACTOME_Pathways_27.02.2019	0.000287344	0.00431015	0.0216762	0.0216762	[-1]	Group6	3.4965	5	[APH1A, APH1B, NCSTN, PSENEN, USP21]
R-HSA:9012852	Signaling by NOTCH3	REACTOME_Pathways_27.02.2019	4.59575e-05	0.00114894	0.0216762	0.0216762	[-1]	Group6	8.16327	4	[APH1A, APH1B, NCSTN, PSENEN]
R-HSA:9013507	NOTCH3 Activation and Transmission of Signal to the Nucleus	REACTOME_Pathways_27.02.2019	2.95336e-06	0.000103368	0.0216762	0.0216762	[-1]	Group6	16	4	[APH1A, APH1B, NCSTN, PSENEN]
R-HSA:9013694	Signaling by NOTCH4	REACTOME_Pathways_27.02.2019	0.000342971	0.00480159	0.0216762	0.0216762	[-1]	Group6	4.87805	4	[APH1A, APH1B, NCSTN, PSENEN]
R-HSA:9013700	NOTCH4 Activation and Transmission of Signal to the Nucleus	REACTOME_Pathways_27.02.2019	8.04282e-08	3.6997e-06	0.0216762	0.0216762	[-1]	Group6	36.3636	4	[APH1A, APH1B, NCSTN, PSENEN]
R-HSA:9017802	Noncanonical activation of NOTCH3	REACTOME_Pathways_27.02.2019	1.72185e-08	8.26488e-07	0.0216762	0.0216762	[-1]	Group6	50	4	[APH1A, APH1B, NCSTN, PSENEN]
R-HSA:977225	Amyloid fiber formation	REACTOME_Pathways_27.02.2019	0.00100467	0.00803739	0.0216762	0.0216762	[-1]	Group6	3.66972	4	[APH1A, APH1B, NCSTN, PSENEN]
GO:0042987	amyloid precursor protein catabolic process	GO_BiologicalProcess-EBI-UniProt-GOA_27.02.2019_00h00	0.00016667	0.0033334	0.0216762	0.0216762	[5, 6]	Group6	5.88235	4	[APH1A, NCSTN, PSENEN, UNC13A]
GO:0050435	amyloid-beta metabolic process	GO_BiologicalProcess-EBI-UniProt-GOA_27.02.2019_00h00	0.000207991	0.00395183	0.0216762	0.0216762	[5, 6]	Group6	5.55556	4	[APH1A, NCSTN, PSENEN, UNC13A]
GO:0035333	Notch receptor processing, ligand-dependent	GO_BiologicalProcess-EBI-UniProt-GOA_27.02.2019_00h00	1.73194e-07	7.79372e-06	0.0216762	0.0216762	[5, 6, 7, 8]	Group6	30.7692	4	[APH1A, APH1B, NCSTN, PSENEN]

### Sheet: S7C
Table S7. Gene Set Enrichment Analysis by GeneMANIA network analysis showing enriched GO terms and Reactome pathways in the network for (A) HbA1c; (B) FG; (C) FI; (D) 2hGlu.
GOID: Gene Ontology ID; GOTerm: Gene Ontology Term. Gene Set Enrichment (GSE) of networks was performed with ClueGO using GO terms and REACTOME gene sets. The enrichment results were considered significant when Bonferroni-adjusted p-value < 0.05 and at least 3% of the genes contained in the tested gene set is included in the network. Gene sets were also grouped using kappa score into functional g…
GOID	GOTerm	Ontology Source	Term PValue	Term PValue Corrected with Bonferroni step down	Group PValue	Group PValue Corrected with Bonferroni step down	GOLevels	GOGroups	% Associated Genes	No. Genes	Associated Genes Found
GO:0043537	negative regulation of blood vessel endothelial cell migration	GO_BiologicalProcess-EBI-UniProt-GOA_27.02.2019_00h00	1.57453e-05	0.000173198	8.28438e-07	5.79906e-06	[5, 6, 7, 8, 9, 10]	Group3	9.52381	4	[DLL4, HMGB1, MMRN2, PPARG]
GO:0016525	negative regulation of angiogenesis	GO_BiologicalProcess-EBI-UniProt-GOA_27.02.2019_00h00	7.78411e-06	0.000101193	8.28438e-07	5.79906e-06	[4, 5, 6, 7, 8, 9, 10, 11, 12]	Group3	4.58015	6	[DLL4, MMRN2, PPARG, SERPINE1, SPRY2, TIE1]
GO:0032653	regulation of interleukin-10 production	GO_BiologicalProcess-EBI-UniProt-GOA_27.02.2019_00h00	4.63529e-06	6.4894e-05	3.79919e-06	2.27951e-05	[4, 5]	Group6	7.35294	5	[AGER, CD34, EPO, HMGB1, TYROBP]
GO:0071634	regulation of transforming growth factor beta production	GO_BiologicalProcess-EBI-UniProt-GOA_27.02.2019_00h00	0.000695569	0.00208671	3.79919e-06	2.27951e-05	[4, 5]	Group6	6.25	3	[CD34, LRRC32, TYROBP]
GO:0032693	negative regulation of interleukin-10 production	GO_BiologicalProcess-EBI-UniProt-GOA_27.02.2019_00h00	9.81542e-05	0.000883387	3.79919e-06	2.27951e-05	[4, 5, 6]	Group6	12	3	[AGER, EPO, TYROBP]
GO:0002687	positive regulation of leukocyte migration	GO_BiologicalProcess-EBI-UniProt-GOA_27.02.2019_00h00	0.0002825	0.0019775	3.79919e-06	2.27951e-05	[3, 4, 5, 6, 7, 8]	Group6	3.125	5	[AGER, CCR1, HMGB1, PLVAP, SERPINE1]
GO:0032731	positive regulation of interleukin-1 beta production	GO_BiologicalProcess-EBI-UniProt-GOA_27.02.2019_00h00	0.00208022	0.00208022	3.79919e-06	2.27951e-05	[5, 6, 7]	Group6	4.28571	3	[AGER, HMGB1, TYROBP]
GO:0046006	regulation of activated T cell proliferation	GO_BiologicalProcess-EBI-UniProt-GOA_27.02.2019_00h00	6.11367e-05	0.000611367	3.79919e-06	2.27951e-05	[7, 8, 9]	Group6	6.77966	4	[AGER, EPO, HMGB1, LRRC32]
GO:0071674	mononuclear cell migration	GO_BiologicalProcess-EBI-UniProt-GOA_27.02.2019_00h00	3.66623e-06	5.49935e-05	5.81347e-06	2.90674e-05	[3, 5, 6]	Group5	5.21739	6	[AGER, CCL22, CCR1, HMGB1, PECAM1, SERPINE1]
GO:0002687	positive regulation of leukocyte migration	GO_BiologicalProcess-EBI-UniProt-GOA_27.02.2019_00h00	0.0002825	0.0019775	5.81347e-06	2.90674e-05	[3, 4, 5, 6, 7, 8]	Group5	3.125	5	[AGER, CCR1, HMGB1, PLVAP, SERPINE1]
GO:0002548	monocyte chemotaxis	GO_BiologicalProcess-EBI-UniProt-GOA_27.02.2019_00h00	0.000289576	0.00173746	5.81347e-06	2.90674e-05	[4, 6, 7]	Group5	4.54545	4	[CCL22, CCR1, HMGB1, SERPINE1]
GO:0032731	positive regulation of interleukin-1 beta production	GO_BiologicalProcess-EBI-UniProt-GOA_27.02.2019_00h00	0.00208022	0.00208022	5.81347e-06	2.90674e-05	[5, 6, 7]	Group5	4.28571	3	[AGER, HMGB1, TYROBP]
GO:0003158	endothelium development	GO_BiologicalProcess-EBI-UniProt-GOA_27.02.2019_00h00	1.13926e-05	0.000136711	1.13926e-05	4.55702e-05	[5]	Group4	4.28571	6	[APOLD1, CD34, CDH5, GJA5, PECAM1, RAPGEF3]
GO:0045446	endothelial cell differentiation	GO_BiologicalProcess-EBI-UniProt-GOA_27.02.2019_00h00	0.00108899	0.00217798	1.13926e-05	4.55702e-05	[5, 6]	Group4	3.2	4	[APOLD1, CDH5, PECAM1, RAPGEF3]
GO:0045123	cellular extravasation	GO_BiologicalProcess-EBI-UniProt-GOA_27.02.2019_00h00	0.000133412	0.0010673	0.000133412	0.000400236	[3, 5, 6]	Group2	5.55556	4	[AGER, PECAM1, PLVAP, PTGER2]
GO:0061045	negative regulation of wound healing	GO_BiologicalProcess-EBI-UniProt-GOA_27.02.2019_00h00	0.000403693	0.00201847	0.000403693	0.000807387	[4, 5, 6, 7]	Group1	4.16667	4	[AGER, CD34, SERPINE1, SH2B3]
GO:0045913	positive regulation of carbohydrate metabolic process	GO_BiologicalProcess-EBI-UniProt-GOA_27.02.2019_00h00	0.000419919	0.00167968	0.000419919	0.000419919	[3, 4, 5, 6]	Group0	4.12371	4	[AKT2, ENTPD5, GCKR, POU1F1]

### Sheet: S7D
Table S7. Gene Set Enrichment Analysis by GeneMANIA network analysis showing enriched GO terms and Reactome pathways in the network for (A) HbA1c; (B) FG; (C) FI; (D) 2hGlu.
GOID: Gene Ontology ID; GOTerm: Gene Ontology Term. Gene Set Enrichment (GSE) of networks was performed with ClueGO using GO terms and REACTOME gene sets. The enrichment results were considered significant when Bonferroni-adjusted p-value < 0.05 and at least 3% of the genes contained in the tested gene set is included in the network. Gene sets were also grouped using kappa score into functional g…
GOID	GOTerm	Ontology Source	Term PValue	Term PValue Corrected with Bonferroni step down	Group PValue	Group PValue Corrected with Bonferroni step down	GOLevels	GOGroups	% Associated Genes	No. Genes	Associated Genes Found
R-HSA:163685	Integration of energy metabolism	REACTOME_Pathways_27.02.2019	0.000385947	0.000771894	0.000385947	0.000771894	[-1]	Group0	3.63636	4	[GNA14, KCNJ11, MLX, PLCB3]
R-HSA:422356	Regulation of insulin secretion	REACTOME_Pathways_27.02.2019	0.00200155	0.00200155	0.00200155	0.00200155	[-1]	Group1	3.75	3	[GNA14, KCNJ11, PLCB3]
