## Supplemental Table 9 for "Tissue-Specific Alteration of Metabolic Pathways Influences Glycemic Regulation"

### Sheet: Table S9
Table S9. Full G6PC2 gene-based results and conditional analyses for FG and HbA1c. Related to Tables 2 and S4.
All variants except rs492594 are included in the NSbroad mask. rs ids ending with _s are also included in the NSstrict mask. Variants in bold are the statistical drivers of the association signal. "Functional variants" are defined based on the in vitro functional work in this study.
Variants higlighted in orange are the variants tested and defined to be functional based on the in vitrofunctional work. Variants with * appear to retain less than 50% gene function based on the in vitro functional work in this study.
P-values in bold and red indicate the lowest p-value among the masks that we tested.
P-values in bold and black indicate the lowest p-value for the other method (for SKAT if the lowest p-value came from burden test and vice versa).
Analyses are using RAREMETAL v4.13.8.
		Gene level results					Single variant results (unconditional and conditional on GWAS index rs560887)
Trait	Gene	Mask	N variants	Pburden	PSKAT		Variants included in the masks	Chr	Position	Consequence	Alleles (Effect/ Other)	Effect Allele Frequency	Effect	P	Cond GWAS Effect	Cond GWAS P
HbA1c	G6PC2	NSbroad mask	18	5.05376e-30	4.55046e-27		rs2232323_s *	2	169764141	missense (Y207S)	C/A	0.00717519	-0.0533041	3.2499e-13	-0.0336425	8.1522e-06
		NSstrict mask	7	9.11044e-32	1.88683e-26		rs138726309_s *	2	169763262	missense (H177Y)	T/C	0.00337416	-0.0619815	3.26862e-10	-0.0707149	7.8792e-13
		statistical drivers	4	4.71624e-32	1.91573e-26		rs146779637_s *	2	169764368	stop gained (R283*)	T/C	0.00234252	-0.0738555	4.58364e-10	-0.0548066	3.35882e-06
		rare functional variants	9	6.36804e-30	4.91377e-27		rs2232326_s *	2	169764491	missense (S324P)	C/T	0.00264839	-0.0385984	0.000522709	-0.0444136	7.282e-05
		rare functional variants (I171V flipped)	9	1.77645e-33	4.91377e-27		rs142189264 *	2	169757930	missense (S30F)	T/C	0.000458152	-0.0837044	0.00134766	-0.0936265	0.000322829
		functional variants incl V219L	10	0.368801	4.91377e-27		rs2232322	2	169763244	missense (I171V)	G/A	0.000402624	0.0932765	0.0172391	0.0787197	0.0524188
		rare functional variants cond V219L	9	2.41875e-30	6.90306e-27		rs149874491	2	169757953	missense (I38L)	C/A	0.000159657	-0.0813699	0.0837877	-0.0908216	0.0574345
		rare functional variants cond GWAS	9	1.77432e-22	1.41861e-18		rs199682245_s	2	169758044	missense (N68I)	T/A	7.00158e-05	-0.0886345	0.182625	-0.0975271	0.142788
		rare functional variants cond V219L+GWAS	9	8.44034e-22	1.45022e-17		rs137857125 *	2	169764459	missense (P313L)	T/C	1.38832e-05	-0.253495	0.229738	-0.260905	0.21546
		functional incl V219L cond GWAS	10	3.78936e-40	1.41861e-18		rs147360987_s	2	169764269	missense (H250Y)	T/C	4.51207e-05	0.131815	0.266112	0.132796	0.263659
		rare functional excl I171V	8	2.71819e-32	6.82328e-27		rs145217135	2	169764210	missense (I230T)	C/T	6.59521e-05	-0.0362934	0.435597	-0.0523604	0.317395
		functional incl V219L excl I171V cond GWAS	9	1.23477e-40	1.73238e-18		rs200336133	2	169764449	missense (L310F)	T/C	4.16493e-05	0.0747662	0.464741	0.0872562	0.390587
		less than 50% gene function in vitro	6	3.24139e-34	9.32901e-27		rs201561079	2	169758029	missense (I63T)	C/T	0.00013538	-0.0420568	0.46748	-0.0466603	0.421976
							rs187707963_s	2	169761057	missense (Y124C)	G/A	6.94223e-06	-0.161438	0.53287	-0.166189	0.5224
							rs150538801	2	169764287	missense (F256L)	C/T	0.000336693	0.00603086	0.792108	0.00155965	0.906909
							rs184807114	2	169761042	missense (A119V)	T/C	8.35288e-05	-0.00707788	0.873214	-0.00729644	0.87198
							rs145050507	2	169763245	missense (I171T)	C/T	0.000604007	-0.00655204	0.92575	-0.0134952	0.704736
							rs148689354	2	169764338	missense (I273V)	G/A	0.000128426	0.00415436	0.94254	0.0145054	0.952095
							rs492594	2	169764176	missense (V219L)	C/G	0.437678	0.00251324	0.0290921	-0.0171811	5.03571e-28
FG	G6PC2	NSbroad mask	18	1.80344e-67	5.41192e-58		rs2232323_s *	2	169764141	missense (Y207S)	C/A	0.00631	-0.128767	1.04674e-28	-0.080232	1.18871e-11
		NSstrict mask	7	2.5114e-69	3.87822e-56		rs138726309_s *	2	169763262	missense (H177Y)	T/C	0.00482	-0.129493	1.69583e-25	-0.151059	6.26261e-34
		statistical drivers	4	1.50487e-70	4.07332e-56		rs2232326_s *	2	169764491	missense (S324P)	C/T	0.00167	-0.166606	7.70272e-15	-0.180597	4.88529e-17
		rare functional variants	9	4.34341e-71	7.81626e-58		rs146779637_s *	2	169764368	stop gained (R283*)	T/C	0.00236	-0.137876	1.78418e-12	-0.0947292	1.96508e-06
		rare functional variants (I171V flipped)	9	6.47017e-78	7.81626e-58		rs142189264 *	2	169757930	missense (S30F)	T/C	0.000442	-0.1587	5.29522e-05	-0.176137	8.55754e-06
		functional variants incl V219L	10	0.00327418	7.81626e-58		rs2232322	2	169763244	missense (I171V)	G/A	0.00052	0.131343	0.00568447	0.101388	0.0333866
		rare functional variants cond V219L	9	2.46605e-72	6.46923e-59		rs145050507	2	169763245	missense (I171T)	C/T	0.000867	-0.0836321	0.0083295	-0.103326	0.00106076
		rare functional variants cond GWAS	9	1.77373e-57	2.70029e-47		rs150538801	2	169764287	missense (F256L)	C/T	0.000467	-0.0781508	0.0477753	-0.0976755	0.0169269
		rare functional variants cond V219L+GWAS	9	3.47301e-54	4.42732e-43		rs137857125 *	2	169764459	missense (P313L)	T/C	1.66e-05	-0.510302	0.0478942	-0.543553	0.0372671
		functional incl V219L cond GWAS	10	5.86947e-61	2.70029e-47		rs199682245_s	2	169758044	missense (N68I)	T/A	0.000102	-0.173739	0.0966932	-0.185583	0.0723851
		rare functional excl I171V	8	3.91064e-76	1.53941e-57		rs201561079	2	169758029	missense (I63T)	C/T	0.000166	0.132621	0.115764	0.121411	0.143685
		functional incl V219L excl I171V cond GWAS	9	1.07481e-61	4.30166e-47		rs147360987_s	2	169764269	missense (H250Y)	T/C	7.04e-05	0.238915	0.131048	0.235354	0.14103
		less than 50% gene function in vitro	6	3.54502e-74	1.43295e-56		rs184807114	2	169761042	missense (A119V)	T/C	0.000121	-0.103331	0.201161	-0.104543	0.192135
							rs149874491	2	169757953	missense (I38L)	C/A	0.000209	-0.0766384	0.382998	-0.0950942	0.268138
							rs187707963_s	2	169761057	missense (Y124C)	G/A	1.77e-05	0.246563	0.519102	0.2191	0.593063
							rs200336133	2	169764449	missense (L310F)	T/C	0.00024	-0.0318009	0.593612	-0.0019255	0.960101
							rs145217135	2	169764210	missense (I230T)	C/T	8.7e-05	-0.0468317	0.739679	-0.0641526	0.584659
							rs148689354	2	169764338	missense (I273V)	G/A	0.000215	-0.0115177	0.80967	0.00403178	0.953799
							rs492594	2	169764176	missense (V219L)	C/G	0.451989	0.0158485	2.19624e-16	-0.02921	3.73049e-36
